# Natural variations in the P-type ATPase heavy metal transporter ZmCd1 controlling cadmium accumulation in maize grains

**DOI:** 10.1101/2021.01.13.426291

**Authors:** Bin Tang, Meijie Luo, Yunxia Zhang, Huanle Guo, Jingna Li, Wei Song, Ruyang Zhang, Zhen Feng, Mengsi Kong, Han Li, Zhongyang Cao, Xiaoduo Lu, Delin Li, Jianhua Zhang, Ronghuan Wang, Yuandong Wang, Zhihui Chen, Yanxin Zhao, Jiuran Zhao

## Abstract

Cadmium (Cd) accumulation in maize grains is detrimental to human health. Developing maize varieties with low-Cd contents via marker-assisted selection is important for ensuring the production of maize grains safe for consumption. However, the key gene controlling maize grain Cd accumulation has not been cloned. In this study, we identified two major loci for maize grain Cd accumulation (*qCd1* and *qCd2*) on chromosome 2 during a genome-wide association study (GWAS). The *qCd1* locus was analyzed by bulked segregant RNA-seq and fine mapping with a biparental segregating population of Jing724 (low-Cd line) and Mo17 (high-Cd line). The *ZmCd1* candidate gene in the *qCd1* locus encodes a vacuolar membrane-localized heavy metal P-type ATPase transporter, ZmHMA3, which is orthologous to the tonoplast Cd transporter OsHMA3. Genomic DNA sequence and transcript analyses suggested that a transposon in intron 1 of *ZmCd1* is responsible for the abnormal amino acid sequence in Mo17. An EMS mutant analysis and an allelism test confirmed *ZmCd1* influences maize grain Cd accumulation. The natural variations in *ZmCd1* were used to develop four PCR-based molecular markers, which revealed five *ZmCd1* haplotypes in the GWAS population. The molecular markers were also used to predict the grain Cd contents in commonly cultivated maize germplasms in China. The predicted Cd contents for 36 inbred lines and 13 hybrids were consistent with the measured Cd contents. Furthermore, several low-Cd elite inbred lines and hybrids were identified, including Jing2416, MC01, Jingnonke728, and Jingke968. Therefore, the molecular markers developed in this study are applicable for molecular breeding and developing maize varieties with low grain Cd contents.
