## Supplemental Table S1-S7 and Dataset S1 for "Natural variations in the P-type ATPase heavy metal transporter ZmCd1 controlling cadmium accumulation in maize grains": Table S1. Summary of the QTL related to the maize grain Cd content identified in a GWAS.xlsx

### Sheet: Table S1
Table S1. Summary of the QTL related to the maize grain Cd content identified in a GWAS.
Trait	Chromosome	Start	End	P-value	Marker	Marker R2
NXQ	1	2927677	3127677	3.8796e-07	chr1.S_3027677	0.0723596
NXQ	1	3265039	3465039	4.86263e-07	chr1.S_3365039	0.0699549
NXQ	1	33114622	33314622	5.91918e-07	chr1.S_33214622	0.104582
NXQ	1	38448981	38648981	6.87944e-07	chr1.S_38548981	0.0681013
BLUP4EN	1	121008524	121208524	2.75971e-07	chr1.S_121108524	0.0713887
BLUPNX	1	121008524	121208524	9.83456e-08	chr1.S_121108524	0.0836708
ZZC	1	220265757	220465757	3.95408e-07	chr1.S_220365757	0.0729331
NXQ	1	263042946	263242946	1.48257e-08	chr1.S_263142946	0.0927156
BLUPNX	1	264104146	264304146	3.02863e-07	chr1.S_264204146	0.0583325
NXC	1	264104146	264304146	5.24453e-07	chr1.S_264204146	0.0657248
NXQ	1	280968833	281168833	4.77287e-07	chr1.S_281068833	0.0700576
BLUPNX	1	286963410	287163412	7.52557e-07	chr1.S_287063410	0.0543551
NXQ	1	286963410	287163412	5.70658e-07	chr1.S_287063410	0.0691191
BLUPNX	1	288388376	288588821	2.68089e-07	chr1.S_288488376	0.0594844
NXQ	2	5468732	5670927	4.34466e-07	chr2.S_5568732	0.0709121
ZZQ	2	6385716	6585716	3.70566e-07	chr2.S_6485716	0.155904
BLUP4EN	2	9217690	9417690	6.5517e-07	chr2.S_9317690	0.109886
BLUPNX	2	9217690	9417690	6.67502e-07	chr2.S_9317690	0.117649
NXQ	2	9263529	9463529	4.83256e-07	chr2.S_9363529	0.0853824
NXQ	2	9910262	10110262	7.32465e-07	chr2.S_10010262	0.0688828
BLUPZZ	2	11577954	11777954	2.87733e-07	chr2.S_11677954	0.116993
ZZC	2	11577954	11777954	3.68593e-07	chr2.S_11677954	0.141342
NXQ	2	26339329	26539329	3.11836e-07	chr2.S_26439329	0.0725088
BLUPZZ	2	26882936	27082994	4.02816e-08	chr2.S_26982936	0.079104
ZZC	2	26882936	27082994	2.1934e-08	chr2.S_26982936	0.104155
BLUPNX	2	27791861	27992107	9.68546e-09	chr2.S_27891861	0.0737071
NXC	2	27791861	27991861	2.92217e-08	chr2.S_27891861	0.080891
ZZC	2	38192479	38392479	1.87031e-07	chr2.S_38292479	0.077452
NXQ	2	43940347	44140347	1.16821e-07	chr2.S_44040347	0.0944954
BLUPNX	2	69239006	69439006	7.73439e-08	chr2.S_69339006	0.101299
NXQ	2	69239006	69439006	2.45199e-07	chr2.S_69339006	0.106547
BLUP4EN	2	105673254	105873254	6.324e-08	chr2.S_105773254	0.068165
BLUPZZ	2	105673254	105873254	4.48116e-08	chr2.S_105773254	0.0771559
ZZC	2	105673254	105873254	4.09487e-07	chr2.S_105773254	0.0813387
NXQ	2	106097064	106302681	3.56574e-07	chr2.S_106197064	0.0718701
BLUP4EN	2	106097064	106386187	4.59081e-10	chr2.S_106197064	0.0869716
ZZQ	2	106097064	106386187	5.83451e-08	chr2.S_106197064	0.099158
BLUPZZ	2	106097064	106386187	1.79332e-10	chr2.S_106197064	0.104573
ZZC	2	106097064	106365263	3.29369e-09	chr2.S_106197064	0.10748
BLUP4EN	2	107957194	108157194	3.54187e-08	chr2.S_108057194	0.122799
BLUPZZ	2	107957194	108157194	4.60776e-08	chr2.S_108057194	0.139877
BLUP4EN	2	108534304	108758689	4.03665e-08	chr2.S_108634304	0.0686246
BLUPZZ	2	108534304	108758689	1.44988e-08	chr2.S_108634304	0.0842878
ZZC	2	108534304	108749401	2.46723e-07	chr2.S_108634304	0.086761
ZZQ	2	108549401	108758689	1.47912e-07	chr2.S_108649401	0.0934147
BLUP4EN	2	109989515	110189515	4.20238e-08	chr2.S_110089515	0.0739275
BLUPZZ	2	109989515	110189515	6.26429e-08	chr2.S_110089515	0.0794897
ZZC	2	109989515	110189515	2.30435e-07	chr2.S_110089515	0.0828834
BLUP4EN	2	110383158	110585603	2.58741e-07	chr2.S_110483158	0.0568288
BLUPZZ	2	110383158	110585603	3.11083e-07	chr2.S_110483158	0.0624036
ZZC	2	110383158	110585603	6.21506e-07	chr2.S_110483158	0.0703621
BLUP4EN	2	110646012	110922992	6.02825e-07	chr2.S_110746012	0.0531969
BLUPZZ	2	110646012	110922992	7.62039e-07	chr2.S_110746012	0.0581061
ZZC	2	111215646	111415646	4.67254e-07	chr2.S_111315646	0.0872429
BLUPZZ	2	111215646	111415646	1.48239e-07	chr2.S_111315646	0.0923757
BLUP4EN	2	113213327	113413361	3.86934e-07	chr2.S_113313327	0.0663174
BLUPZZ	2	113213327	113413361	2.31499e-07	chr2.S_113313327	0.0758292
ZZQ	2	113213327	113413713	2.67446e-07	chr2.S_113313327	0.108971
NXQ	2	113213713	113413713	1.07895e-07	chr2.S_113313713	0.0976762
BLUP4EN	2	113704654	113904654	3.54062e-07	chr2.S_113804654	0.0554542
BLUP4EN	2	113921659	114121659	6.18037e-08	chr2.S_114021659	0.066515
ZZC	2	113921659	114121659	5.99366e-07	chr2.S_114021659	0.0766486
BLUPZZ	2	113921659	114121659	2.0112e-08	chr2.S_114021659	0.078267
ZZQ	2	114152889	114352889	1.44783e-07	chr2.S_114252889	0.188007
BLUP4EN	2	115256881	115456881	7.15278e-07	chr2.S_115356881	0.0563724
BLUPZZ	2	115256881	115456881	3.11048e-07	chr2.S_115356881	0.068901
ZZC	2	117338918	117538918	5.5878e-07	chr2.S_117438918	0.0766226
BLUPZZ	2	120371433	120572074	1.3838e-09	chr2.S_120471433	0.10055
BLUP4EN	2	120371433	120572074	1.35779e-10	chr2.S_120471433	0.101045
ZZC	2	120371433	120572074	6.14655e-08	chr2.S_120471433	0.100015
ZZQ	2	120371707	120572074	4.18527e-08	chr2.S_120471707	0.107405
BLUP4EN	2	120693787	120901429	3.29687e-08	chr2.S_120793787	0.0907779
BLUPZZ	2	120693787	120901429	2.25619e-08	chr2.S_120793787	0.100484
ZZC	2	120701429	120901429	9.59007e-08	chr2.S_120801429	0.111984
BLUP4EN	2	127114580	127314580	3.04122e-07	chr2.S_127214580	0.101265
BLUPZZ	2	127114580	127314580	7.40224e-08	chr2.S_127214580	0.121215
ZZC	2	127114580	127314580	6.16541e-07	chr2.S_127214580	0.130155
BLUPNX	2	127973615	128176744	4.94028e-08	chr2.S_128073615	0.067079
ZZQ	2	127973615	128176744	1.67736e-07	chr2.S_128073615	0.0902826
BLUP4EN	2	127973615	128176744	2.01778e-12	chr2.S_128073615	0.110273
BLUPZZ	2	127973615	128176744	9.09156e-12	chr2.S_128073615	0.115582
ZZC	2	127973615	128176744	1.75831e-10	chr2.S_128073615	0.123736
BLUPZZ	2	128177671	128377671	1.99947e-07	chr2.S_128277671	0.106312
BLUP4EN	2	128465290	128665290	6.51074e-10	chr2.S_128565290	0.0829609
BLUPZZ	2	128465290	135595190	1.25154e-09	chr2.S_128565290	0.0891878
ZZC	2	128465290	128665290	1.17586e-08	chr2.S_128565290	0.093141
BLUP4EN	2	129484149	129684149	7.59694e-07	chr2.S_129584149	0.0524018
ZZC	2	129484149	129684149	7.73289e-07	chr2.S_129584149	0.0691267
BLUP4EN	2	130641235	131308754	6.19231e-09	chr2.S_130741235	0.0768176
ZZC	2	130803323	131308754	1.96994e-07	chr2.S_130903323	0.0886819
ZZQ	2	130803323	131230463	1.1091e-07	chr2.S_130903323	0.129264
BLUP4EN	2	134337700	134537700	1.16392e-07	chr2.S_134437700	0.0659849
NXQ	2	134337700	134537700	1.20059e-07	chr2.S_134437700	0.0799838
ZZQ	2	134337700	134537700	2.09269e-07	chr2.S_134437700	0.0937282
BLUP4EN	2	135295544	135601164	3.12467e-07	chr2.S_135395544	0.0573813
BLUPZZ	2	135401122	135601164	2.25936e-07	chr2.S_135501122	0.065058
BLUP4EN	2	141243463	141696209	1.30583e-09	chr2.S_141343463	0.0798774
BLUPZZ	2	141243463	141443463	1.89896e-07	chr2.S_141343463	0.0649041
BLUPZZ	2	141489904	141696209	1.0298e-08	chr2.S_141589904	0.0810527
ZZQ	2	141489904	141689904	1.34433e-07	chr2.S_141589904	0.0939862
BLUPNX	2	141496209	141696209	3.73078e-09	chr2.S_141596209	0.078318
NXQ	2	141496209	141716000	4.84258e-08	chr2.S_141596209	0.105656
BLUPNX	2	142323945	142523945	2.14918e-08	chr2.S_142423945	0.0959668
NXC	2	142323945	142523945	2.14919e-07	chr2.S_142423945	0.0979433
BLUPZZ	2	142323945	142523945	1.68085e-08	chr2.S_142423945	0.100241
ZZQ	2	142323945	142523945	1.10786e-07	chr2.S_142423945	0.101719
BLUP4EN	2	142323945	142523945	2.78031e-10	chr2.S_142423945	0.112675
BLUP4EN	2	143283771	143489713	5.93432e-08	chr2.S_143383771	0.0631605
BLUPZZ	2	143283771	143489713	2.14171e-07	chr2.S_143383771	0.064194
BLUPNX	2	143971995	144171995	5.28245e-07	chr2.S_144071995	0.0559647
ZZC	2	143971995	144172246	1.60563e-07	chr2.S_144071995	0.0780723
NXQ	2	143971995	144172246	5.21555e-08	chr2.S_144071995	0.0825616
BLUPZZ	2	143971995	144293095	1.83042e-09	chr2.S_144071995	0.0873643
BLUP4EN	2	143971995	144293095	2.00691e-10	chr2.S_144071995	0.0881216
ZZQ	2	144093095	144293095	5.59066e-07	chr2.S_144193095	0.0874745
BLUPNX	2	144377459	144737571	1.35603e-08	chr2.S_144477459	0.0723714
BLUPZZ	2	144377459	144580333	7.80119e-08	chr2.S_144477459	0.0715276
BLUP4EN	2	144377459	144737571	1.11771e-07	chr2.S_144477459	0.0633135
ZZC	2	144377459	144580333	5.93261e-08	chr2.S_144477459	0.0879644
NXQ	2	144377756	144577756	1.62834e-07	chr2.S_144477756	0.0760651
BLUPNX	2	144537571	144737571	3.24433e-07	chr2.S_144637571	0.0580873
BLUPZZ	2	144883598	145121011	1.74608e-11	chr2.S_144983598	0.110194
BLUP4EN	2	144883598	145121011	1.64213e-12	chr2.S_144983598	0.109363
NXQ	2	144883598	145119829	2.30426e-10	chr2.S_144983598	0.113351
ZZC	2	144883598	145119802	1.30639e-10	chr2.S_144983598	0.119577
BLUPNX	2	144884107	145084629	6.3573e-10	chr2.S_144984107	0.0861019
NXC	2	144884511	145084629	5.15658e-08	chr2.S_144984511	0.0778995
ZZQ	2	144884511	145084629	1.21457e-07	chr2.S_144984511	0.0917124
BLUPZZ	2	145952823	146226538	3.19566e-08	chr2.S_146052823	0.0737889
NXC	2	145952823	146225043	1.15229e-07	chr2.S_146052823	0.0822174
BLUP4EN	2	145952823	146228271	2.41718e-09	chr2.S_146052823	0.0776216
ZZC	2	145952823	146226538	3.14129e-08	chr2.S_146052823	0.088032
BLUPNX	2	145982106	146225043	2.04526e-07	chr2.S_146082106	0.0699396
BLUP4EN	2	146315809	146515809	1.23912e-07	chr2.S_146415809	0.0921233
NXQ	2	146315809	146515809	3.71598e-07	chr2.S_146415809	0.117705
NXC	2	146934650	147138922	5.49474e-09	chr2.S_147034650	0.0905707
ZZQ	2	146934650	147138922	7.36463e-09	chr2.S_147034650	0.114729
BLUPNX	2	146934650	147138922	5.31999e-11	chr2.S_147034650	0.0992826
NXQ	2	146934650	147138922	1.6124e-09	chr2.S_147034650	0.109235
BLUP4EN	2	146934650	147138922	8.80212e-15	chr2.S_147034650	0.135267
BLUPZZ	2	146934650	147138922	7.23345e-14	chr2.S_147034650	0.139633
ZZC	2	146934650	147138922	1.27269e-12	chr2.S_147034650	0.147773
BLUPNX	2	147150315	147350315	6.68926e-08	chr2.S_147250315	0.074881
ZZQ	2	147150315	147350315	4.45281e-07	chr2.S_147250315	0.0889451
BLUP4EN	2	147150315	147350315	2.19661e-11	chr2.S_147250315	0.103746
NXQ	2	147150315	147350315	5.47535e-09	chr2.S_147250315	0.104136
BLUPZZ	2	147150315	147350315	9.005e-11	chr2.S_147250315	0.108988
ZZC	2	147150315	147350315	6.00582e-10	chr2.S_147250315	0.119519
BLUP4EN	2	148012364	148212364	5.24857e-07	chr2.S_148112364	0.0537578
BLUPZZ	2	148305324	148663751	2.86753e-14	chr2.S_148405324	0.159443
BLUP4EN	2	148305324	148664950	1.21521e-15	chr2.S_148405324	0.160881
NXC	2	148359588	148608576	1.04541e-08	chr2.S_148459588	0.0990619
BLUPNX	2	148359588	148610218	1.68743e-11	chr2.S_148459588	0.114999
ZZQ	2	148359588	148600946	3.83511e-10	chr2.S_148459588	0.146336
ZZC	2	148359588	148610896	3.61849e-12	chr2.S_148459588	0.157858
NXQ	2	148359588	148608576	3.35056e-13	chr2.S_148459588	0.163207
BLUP4EN	2	148777257	148979082	1.86793e-08	chr2.S_148877257	0.0727739
BLUPZZ	2	148777479	148979082	4.00418e-07	chr2.S_148877479	0.067207
ZZC	2	148779030	148979082	4.23569e-07	chr2.S_148879030	0.0725706
BLUPNX	2	149086864	149438449	1.37849e-09	chr2.S_149186864	0.0849287
BLUP4EN	2	149086864	149438449	6.4844e-12	chr2.S_149186864	0.128313
BLUPZZ	2	149086864	149438449	8.85524e-11	chr2.S_149186864	0.126086
NXQ	2	149086864	149623397	1.83066e-10	chr2.S_149186864	0.119549
ZZQ	2	149234850	149437694	1.01014e-09	chr2.S_149334850	0.149862
ZZC	2	149237559	149437694	4.47291e-07	chr2.S_149337559	0.0784051
NXC	2	149237693	149438449	1.25614e-08	chr2.S_149337693	0.121038
BLUPNX	2	149915166	150330652	2.55693e-11	chr2.S_150015166	0.105369
BLUP4EN	2	149915166	150727343	3.43144e-14	chr2.S_150015166	0.139718
NXC	2	149915166	150330652	4.67896e-09	chr2.S_150015166	0.0938826
NXQ	2	149915166	150727343	8.9408e-12	chr2.S_150015166	0.142883
ZZC	2	149915166	150115166	3.45207e-07	chr2.S_150015166	0.0852156
BLUPZZ	2	149915166	150727343	2.11269e-12	chr2.S_150015166	0.132976
ZZQ	2	149930782	150330652	1.16729e-10	chr2.S_150030782	0.147308
ZZC	2	150100811	150330652	1.28194e-10	chr2.S_150200811	0.136548
ZZQ	2	150340973	150727343	2.292e-08	chr2.S_150440973	0.105379
ZZC	2	150340973	150540973	4.0074e-07	chr2.S_150440973	0.0874886
BLUPNX	2	150522425	150727343	1.49688e-08	chr2.S_150622425	0.0720569
BLUP4EN	2	150734314	151176829	2.82753e-07	chr2.S_150834314	0.0659998
BLUPNX	2	150734314	150934314	3.04632e-09	chr2.S_150834314	0.0923191
NXC	2	150734314	150934314	4.62382e-09	chr2.S_150834314	0.105519
NXQ	2	151509073	151709073	5.49446e-08	chr2.S_151609073	0.0995415
NXC	2	152132183	152605844	9.6555e-09	chr2.S_152232183	0.105545
ZZC	2	152132183	152332183	4.58227e-09	chr2.S_152232183	0.116094
BLUPNX	2	152132183	152332183	2.81332e-11	chr2.S_152232183	0.125859
ZZQ	2	152132183	152332183	9.51125e-10	chr2.S_152232183	0.136708
NXQ	2	152132183	152332183	4.25129e-09	chr2.S_152232183	0.14804
BLUPZZ	2	152132183	152332183	1.97807e-13	chr2.S_152232183	0.153522
BLUP4EN	2	152132183	152332183	1.90337e-15	chr2.S_152232183	0.159818
BLUPZZ	2	152402468	152606168	3.31487e-10	chr2.S_152502468	0.101075
BLUP4EN	2	152402468	152606168	7.32311e-12	chr2.S_152502468	0.109497
BLUPNX	2	152402748	152606145	3.5856e-11	chr2.S_152502748	0.104269
ZZC	2	152402748	152605860	1.24544e-07	chr2.S_152502748	0.0835504
NXQ	2	152402789	152606145	6.56358e-10	chr2.S_152502789	0.113038
ZZQ	2	152402789	152605860	3.47273e-09	chr2.S_152502789	0.128897
NXC	2	152990701	153240638	1.67469e-08	chr2.S_153090701	0.0839333
NXQ	2	152990701	153240638	8.221e-11	chr2.S_153090701	0.119734
BLUPNX	2	152990701	153240638	1.12319e-11	chr2.S_153090701	0.104973
BLUPZZ	2	152990701	153256167	9.74542e-12	chr2.S_153090701	0.113342
BLUP4EN	2	152990701	153419449	1.89844e-13	chr2.S_153090701	0.119396
ZZQ	2	152990701	153247735	3.4253e-09	chr2.S_153090701	0.11593
ZZC	2	153040437	153240638	2.35637e-09	chr2.S_153140437	0.102495
NXC	2	153520679	154701992	5.07591e-07	chr2.S_153620679	0.0659122
BLUPNX	2	153520679	153964957	2.48821e-08	chr2.S_153620679	0.0714728
BLUP4EN	2	153520679	153965594	1.03381e-09	chr2.S_153620679	0.0806954
BLUPZZ	2	153520679	153965594	9.5077e-09	chr2.S_153620679	0.0791501
ZZQ	2	153520679	153960247	1.34666e-07	chr2.S_153620679	0.10097
NXQ	2	153694273	153964957	1.49131e-07	chr2.S_153794273	0.0766386
ZZC	2	153760247	153965594	4.90868e-07	chr2.S_153860247	0.0716141
BLUPNX	2	154476993	155945311	2.42049e-09	chr2.S_154576993	0.0914043
BLUPZZ	2	154476993	155253020	3.49756e-09	chr2.S_154576993	0.083942
ZZC	2	154476993	154701992	8.27195e-08	chr2.S_154576993	0.0817502
BLUP4EN	2	154476993	155945311	3.32086e-10	chr2.S_154576993	0.085652
ZZQ	2	154501992	154701992	6.0292e-07	chr2.S_154601992	0.0812224
NXQ	2	154501992	155253020	3.81426e-09	chr2.S_154601992	0.0995048
ZZC	2	154710889	155199423	1.09317e-08	chr2.S_154810889	0.0935018
NXC	2	154796130	155253020	4.80099e-08	chr2.S_154896130	0.120824
NXQ	2	155259563	155459563	5.99987e-07	chr2.S_155359563	0.0736551
BLUPZZ	2	155404254	155945311	5.38964e-08	chr2.S_155504254	0.0746221
ZZC	2	155404254	155891742	2.70895e-08	chr2.S_155504254	0.0882626
NXC	2	155593278	155891744	2.39479e-07	chr2.S_155693278	0.074453
NXQ	2	155593278	155945311	7.1416e-09	chr2.S_155693278	0.0967035
BLUPNX	2	156299686	157398025	4.65349e-10	chr2.S_156399686	0.0876513
BLUP4EN	2	156418321	156625118	1.5699e-08	chr2.S_156518321	0.0761919
NXC	2	156418321	156625118	2.32856e-08	chr2.S_156518321	0.0821953
NXQ	2	156418321	156625119	6.0497e-09	chr2.S_156518321	0.0971303
BLUPZZ	2	156424282	156624282	1.31885e-07	chr2.S_156524282	0.0740465
ZZQ	2	156424282	156624282	4.57188e-07	chr2.S_156524282	0.0926906
BLUP4EN	2	156626411	156958326	2.41193e-07	chr2.S_156726411	0.0574366
NXQ	2	156626411	156826411	1.45751e-07	chr2.S_156726411	0.076665
NXC	2	156892667	157338238	6.45753e-09	chr2.S_156992667	0.0894967
BLUP4EN	2	157114186	157338238	1.46423e-08	chr2.S_157214186	0.0727816
BLUPZZ	2	157138238	157338238	3.849e-07	chr2.S_157238238	0.064277
NXQ	2	157138238	157338238	3.35897e-07	chr2.S_157238238	0.0765729
BLUP4EN	2	157504643	158846650	3.03466e-20	chr2.S_157604643	0.196174
NXC	2	157504643	158846650	1.06052e-15	chr2.S_157604643	0.177447
BLUPNX	2	157504643	158846650	4.76291e-20	chr2.S_158408660	0.200334
ZZC	2	157508448	157708448	6.82121e-11	chr2.S_157608448	0.132495
NXQ	2	157508448	157851803	7.62596e-13	chr2.S_157608448	0.152567
BLUPZZ	2	157508448	157708448	5.06169e-15	chr2.S_157608448	0.166101
ZZQ	2	157508448	157708448	3.05775e-13	chr2.S_157608448	0.205276
BLUPZZ	2	157809999	158238810	3.8864e-08	chr2.S_157909999	0.112811
ZZQ	2	157848593	158238810	1.46316e-08	chr2.S_157948593	0.151094
NXQ	2	158021336	158221336	2.93997e-08	chr2.S_158121336	0.0940364
BLUPZZ	2	158277729	158846650	4.60081e-18	chr2.S_158377729	0.192603
NXQ	2	158277729	158714160	1.33782e-15	chr2.S_158377729	0.187012
ZZC	2	158277729	158846650	1.40727e-14	chr2.S_158377729	0.184197
ZZQ	2	158279502	158846650	1.17594e-14	chr2.S_158379502	0.20595
BLUPNX	2	160164239	160364239	1.82314e-07	chr2.S_160264239	0.0781791
BLUPZZ	2	160164239	160364239	6.06637e-08	chr2.S_160264239	0.106081
BLUP4EN	2	160164239	160364239	6.52118e-09	chr2.S_160264239	0.110076
ZZC	2	160164239	160364239	1.31226e-07	chr2.S_160264239	0.125476
BLUPZZ	2	160628736	163932419	1.66339e-20	chr2.S_160728736	0.224555
BLUP4EN	2	160628736	163940592	2.44169e-22	chr2.S_160728736	0.221295
NXC	2	160681792	161375547	2.18742e-15	chr2.S_160781792	0.173128
BLUPNX	2	160681792	161375547	7.5492e-20	chr2.S_160781792	0.197635
NXQ	2	160681792	161375547	8.51412e-16	chr2.S_160781792	0.189265
ZZQ	2	160681792	161613468	3.27622e-16	chr2.S_161122814	0.237848
ZZC	2	160681792	161613468	1.17088e-14	chr2.S_160781792	0.17702
NXQ	2	163461865	163927641	2.81467e-10	chr2.S_163561865	0.119692
ZZC	2	163461865	163669926	1.05744e-09	chr2.S_163561865	0.108979
NXC	2	163461865	163927641	2.19576e-09	chr2.S_163561865	0.0994382
BLUPNX	2	163461865	163928602	2.4754e-12	chr2.S_163561865	0.115176
ZZQ	2	163461865	163928602	6.11441e-15	chr2.S_163561865	0.210995
ZZC	2	163727641	163927641	5.39432e-07	chr2.S_163827641	0.0771572
BLUPNX	2	164161647	164377146	1.66284e-09	chr2.S_164261647	0.08227
NXQ	2	164161647	164377146	2.76527e-08	chr2.S_164261647	0.0872127
ZZC	2	164161647	164377146	2.77694e-08	chr2.S_164261647	0.0884093
BLUPZZ	2	164161647	164377146	7.50593e-11	chr2.S_164261647	0.103272
BLUP4EN	2	164161647	164377146	5.27736e-12	chr2.S_164261647	0.10464
ZZQ	2	164161647	164377146	2.83316e-09	chr2.S_164261647	0.117444
NXC	2	164170545	164377146	2.22048e-07	chr2.S_164270545	0.0705767
BLUPNX	2	164693078	165088050	1.3236e-09	chr2.S_164793078	0.084524
NXQ	2	164693078	165205090	6.51968e-09	chr2.S_164793078	0.0957556
ZZC	2	164693078	165205090	4.77348e-09	chr2.S_164793078	0.102176
BLUP4EN	2	164693078	165359741	6.23885e-15	chr2.S_164793078	0.145215
BLUPZZ	2	164693078	165359741	6.80268e-15	chr2.S_164793078	0.158619
ZZQ	2	164693078	165359741	3.37964e-12	chr2.S_164793078	0.186618
NXC	2	164789771	164989771	1.59355e-07	chr2.S_164889771	0.0723741
ZZC	2	165977898	166177898	8.0823e-08	chr2.S_166077898	0.110137
BLUP4EN	2	165977898	166177898	4.01142e-10	chr2.S_166077898	0.112953
BLUPZZ	2	165977898	166177898	1.05128e-10	chr2.S_166077898	0.133387
ZZQ	2	165977898	166177898	1.55657e-09	chr2.S_166077898	0.167445
BLUP4EN	2	166239229	166439229	5.62449e-07	chr2.S_166339229	0.0542302
ZZQ	2	166239229	166439229	9.69198e-08	chr2.S_166339229	0.0950657
NXC	2	167105707	167305707	7.01021e-07	chr2.S_167205707	0.0737093
BLUPZZ	2	167105707	167502695	5.92446e-14	chr2.S_167205707	0.148787
BLUPNX	2	167105707	167502106	1.11309e-08	chr2.S_167205707	0.0836755
BLUP4EN	2	167105707	167502106	7.23491e-14	chr2.S_167205707	0.128803
NXQ	2	167105707	167502106	1.49295e-08	chr2.S_167205707	0.0954588
ZZQ	2	167105707	167502106	9.25255e-12	chr2.S_167205707	0.161278
ZZC	2	167263664	167502106	3.07975e-09	chr2.S_167363664	0.107481
NXQ	2	167877594	168077594	7.49797e-07	chr2.S_167977594	0.0908412
BLUP4EN	2	167877594	168105685	6.51243e-14	chr2.S_167977594	0.134995
BLUPZZ	2	167877594	168105685	1.03893e-14	chr2.S_167977594	0.157682
ZZQ	2	167877594	168105685	3.71882e-11	chr2.S_167977594	0.158093
ZZC	2	167905685	168105685	1.55463e-09	chr2.S_168005685	0.116974
ZZQ	2	168249513	168805785	6.34745e-13	chr2.S_168349513	0.176174
ZZC	2	168356648	168655235	9.65725e-10	chr2.S_168456648	0.114562
BLUP4EN	2	168356648	168655235	8.65114e-15	chr2.S_168456648	0.137021
BLUPZZ	2	168356648	168655235	2.10802e-14	chr2.S_168456648	0.150302
BLUPNX	2	168436114	168655235	1.57296e-09	chr2.S_168536114	0.0844354
NXQ	2	168436114	168651327	4.27506e-08	chr2.S_168536114	0.0834841
NXC	2	168446532	168655235	1.98081e-08	chr2.S_168546532	0.0855101
NXQ	2	168821589	169021589	6.47536e-07	chr2.S_168921589	0.103984
BLUPZZ	2	168876328	169076328	5.35587e-07	chr2.S_168976328	0.0630561
ZZQ	2	168876328	169247234	1.11778e-07	chr2.S_168976328	0.113766
BLUP4EN	2	169047234	169247234	1.06104e-07	chr2.S_169147234	0.0738249
NXC	2	169047234	169247241	2.65242e-07	chr2.S_169147234	0.0811856
NXQ	2	169047234	169247234	4.41406e-07	chr2.S_169147234	0.0807517
BLUPNX	2	169047234	169247241	2.71446e-08	chr2.S_169147234	0.0844765
BLUP4EN	2	171643763	171919839	6.1811e-09	chr2.S_171743763	0.0778126
BLUPZZ	2	171643763	171919839	8.49557e-08	chr2.S_171743763	0.0726715
ZZC	2	171643763	171843763	2.81511e-07	chr2.S_171743763	0.0791627
NXC	2	171719785	171919839	3.31285e-07	chr2.S_171819785	0.0697233
BLUPNX	2	171719785	171919839	1.45218e-08	chr2.S_171819785	0.0743044
BLUP4EN	2	173997398	174200279	2.41556e-07	chr2.S_174097398	0.0607074
BLUPNX	2	173997398	174205517	3.08743e-08	chr2.S_174097398	0.0712416
ZZC	2	173997398	174197410	1.44328e-07	chr2.S_174097398	0.0858182
NXC	2	173997410	174205517	3.03027e-07	chr2.S_174097410	0.0713075
BLUPNX	2	174235847	174439481	5.49899e-07	chr2.S_174335847	0.0575441
BLUPZZ	2	174235847	174435847	5.69502e-07	chr2.S_174335847	0.0606446
BLUP4EN	2	174235847	174435847	6.79327e-08	chr2.S_174335847	0.0639751
NXQ	2	174239481	174439481	2.51872e-08	chr2.S_174339481	0.0865271
BLUPZZ	2	174465983	174783222	2.75657e-08	chr2.S_174565983	0.0739578
BLUP4EN	2	174465983	174783222	4.2016e-09	chr2.S_174565983	0.0745037
ZZQ	2	174465983	174666032	3.44106e-07	chr2.S_174565983	0.0858758
ZZC	2	174577657	174783222	5.68678e-09	chr2.S_174677657	0.0972405
BLUPNX	2	174577786	174783523	1.14767e-08	chr2.S_174677786	0.07296
NXC	2	174581725	174783222	1.17811e-07	chr2.S_174681725	0.0735296
BLUPNX	2	174878368	175188990	2.84618e-08	chr2.S_174978368	0.0690969
BLUPZZ	2	174878368	175188990	3.46902e-09	chr2.S_174978368	0.083965
BLUP4EN	2	174878368	175188990	7.83368e-10	chr2.S_174978368	0.0818232
NXC	2	174878368	175188990	6.30727e-08	chr2.S_174978368	0.0771332
ZZC	2	174878368	175188990	7.13633e-09	chr2.S_174978368	0.0959154
NXQ	2	174988990	175188990	2.93361e-07	chr2.S_175088990	0.0727467
BLUPNX	2	181442142	181642142	4.36576e-07	chr2.S_181542142	0.0759254
NXC	2	181442142	181642142	4.89326e-07	chr2.S_181542142	0.0873935
NXQ	2	183954358	184238690	3.71916e-07	chr2.S_184054358	0.0748097
BLUPNX	2	183954358	184154358	1.11563e-07	chr2.S_184054358	0.0774394
ZZQ	2	189345632	189546923	3.65846e-09	chr2.S_189445632	0.115254
BLUPZZ	2	189346923	189546923	3.60735e-07	chr2.S_189446923	0.0616333
NXQ	2	191866024	192106253	2.2517e-08	chr2.S_191966024	0.0873437
NXQ	2	224035553	224236557	3.70145e-09	chr2.S_224135553	0.0973367
NXQ	3	95881217	96081217	7.333e-08	chr3.S_95981217	0.0962877
NXC	3	156262391	156462391	6.46373e-07	chr3.S_156362391	0.0812021
BLUPNX	3	156262391	156462391	1.16021e-08	chr3.S_156362391	0.0921551
NXC	3	164798472	164998472	2.20906e-07	chr3.S_164898472	0.0702759
NXQ	4	6318404	6518408	6.44134e-07	chr4.S_6418404	0.0691296
ZZQ	4	17730297	17930298	1.72803e-07	chr4.S_17830297	0.0898224
BLUP4EN	4	18122400	18322400	2.4214e-07	chr4.S_18222400	0.0677159
BLUPZZ	4	18122400	18322400	3.63995e-07	chr4.S_18222400	0.0700734
BLUPNX	4	23746576	23977539	3.42829e-09	chr4.S_23846576	0.0817998
NXC	4	23747039	23977539	2.69372e-07	chr4.S_23847039	0.0714482
NXQ	4	94787239	94987239	2.5374e-07	chr4.S_94887239	0.0785118
BLUPNX	4	159566905	159766905	5.35965e-07	chr4.S_159666905	0.0847281
BLUPNX	4	217422678	217622678	9.0217e-08	chr4.S_217522678	0.066059
NXC	4	217422678	217622678	1.42756e-07	chr4.S_217522678	0.0758026
BLUPZZ	4	226935439	227309199	1.22239e-07	chr4.S_227035439	0.0674267
BLUPNX	4	229804938	230004953	2.91658e-07	chr4.S_229904938	0.0981778
NXQ	4	230698287	230898301	8.37623e-08	chr4.S_230798287	0.080954
BLUPNX	4	230698301	230898301	6.8095e-07	chr4.S_230798301	0.0551041
NXQ	5	2165380	2454661	1.03669e-08	chr5.S_2265380	0.0990743
NXQ	5	3542713	3742713	4.30071e-07	chr5.S_3642713	0.0715508
NXQ	5	4101364	4301364	1.62575e-08	chr5.S_4201364	0.11147
BLUPZZ	5	5475774	5675774	7.57048e-07	chr5.S_5575774	0.117963
ZZQ	5	6353139	6553139	4.397e-07	chr5.S_6453139	0.0836061
ZZQ	5	151783938	151983938	3.48635e-07	chr5.S_151883938	0.0875094
NXQ	5	151875290	152075290	4.2072e-08	chr5.S_151975290	0.0980643
NXQ	5	163879972	164079999	3.13417e-08	chr5.S_163979972	0.0869983
NXQ	5	175484617	175684617	6.36609e-07	chr5.S_175584617	0.0691401
BLUP4EN	6	130581975	130781975	6.41801e-07	chr6.S_130681975	0.0663743
BLUP4EN	6	159725454	159925454	1.83182e-07	chr6.S_159825454	0.0915616
ZZQ	6	167998955	168198955	4.61865e-07	chr6.S_168098955	0.0873262
ZZC	7	128324093	128524093	2.68005e-07	chr7.S_128424093	0.0831239
BLUPNX	7	130780226	130980286	7.62422e-07	chr7.S_130880226	0.0554256
NXQ	7	130780226	130980286	1.77113e-07	chr7.S_130880226	0.0758528
NXQ	7	131976970	132176970	6.24791e-07	chr7.S_132076970	0.0687114
NXQ	7	133071066	133271075	4.00506e-08	chr7.S_133171066	0.0838505
BLUP4EN	9	12691670	12891722	4.7418e-07	chr9.S_12791670	0.0552407
BLUPZZ	9	92565246	92765246	3.16322e-07	chr9.S_92665246	0.0970853
BLUP4EN	9	92565246	92765246	9.61317e-08	chr9.S_92665246	0.098614
BLUPNX	9	118168248	118368248	7.14787e-07	chr9.S_118268248	0.0914985
NXQ	9	147512741	147712741	5.19957e-07	chr9.S_147612741	0.0698964
NXQ	10	35929997	36129997	4.48251e-08	chr10.S_36029997	0.095132
NXQ	10	119072044	119308860	1.32613e-08	chr10.S_119172044	0.0936338
NXQ	10	119311590	119513007	2.16052e-10	chr10.S_119411590	0.120449
BLUP4EN	10	135227965	135427965	7.25432e-07	chr10.S_135327965	0.0568742
Note: B73 RefGen_v2 genome was used in GWAS.
