## Supplemental Table S1-S7 and Dataset S1 for "Natural variations in the P-type ATPase heavy metal transporter ZmCd1 controlling cadmium accumulation in maize grains": Table S2. List of the SNPs on chromosome 2 significantly associated with the grain Cd content.xlsx

### Sheet: Table S2
Table S2. List of the SNPs on chromosome 2 significantly associated with the grain Cd content.
Chr	Posa	REF_Allele	ALT_Allele	RecessiveAllele	High-Cd_Ref	High-Cd_Alt	Low-Cd_Ref	Low-Cd_Alt	AssociationProbability	Significance
2	56308483	T	A	A	0	101	43	43	0.502203	yes
2	58998866	C	T	T	0	68	47	24	0.689753	yes
2	58999061	T	A	T	64	0	22	47	0.658908	yes
2	69920991	G	C	G	52	0	13	29	0.534996	yes
2	70914968	A	G	G	0	56	21	14	0.520026	yes
2	70915006	C	T	T	0	52	22	10	0.528684	yes
2	70915009	C	G	G	0	54	21	10	0.546969	yes
2	72420182	A	G	G	0	79	51	33	0.747404	yes
2	74986223	G	A	G	240	0	66	135	0.944183	yes
2	74986739	C	A	A	0	147	77	54	0.90059	yes
2	79912939	A	G	A	102	0	29	50	0.84177	yes
2	79913347	G	A	G	54	0	19	44	0.561217	yes
2	79913398	A	G	A	110	0	29	76	0.86586	yes
2	79913968	C	A	C	110	0	27	37	0.793375	yes
2	81352950	A	G	A	49	0	20	41	0.500745	yes
2	81352963	A	T	A	54	0	20	58	0.561606	yes
2	82292332	T	G	T	54	0	15	27	0.544755	yes
2	83024009	G	T	G	74	0	28	67	0.732454	yes
2	84080278	A	G	G	0	54	41	20	0.559889	yes
2	84183042	T	C	T	67	0	30	42	0.642598	yes
2	84187385	T	G	T	93	0	33	59	0.818925	yes
2	86081721	G	A	A	0	81	23	20	0.558557	yes
2	86116934	G	A	A	0	116	69	36	0.87671	yes
2	86117020	C	A	A	0	55	37	16	0.571603	yes
2	109630776	G	C	C	0	56	32	8	0.583361	yes
2	111037722	C	G	C	84	0	33	41	0.678731	yes
2	111125866	A	C	A	81	0	23	41	0.763686	yes
2	111126052	C	A	C	80	0	30	46	0.747124	yes
2	111126071	G	A	G	79	0	37	52	0.730519	yes
2	111126288	G	A	G	73	0	35	62	0.72465	yes
2	111126361	A	C	A	79	0	27	62	0.761079	yes
2	111126400	A	C	A	79	0	20	72	0.761134	yes
2	111376163	C	T	T	0	52	23	14	0.503683	yes
2	113364261	C	T	C	111	0	34	74	0.867834	yes
2	113364418	G	T	G	101	0	32	68	0.844817	yes
2	113364419	C	G	C	98	0	30	65	0.836476	yes
2	114530611	G	T	T	0	82	33	22	0.731797	yes
2	115520137	G	A	A	0	58	34	16	0.601011	yes
2	115520139	G	C	C	0	57	33	16	0.589686	yes
2	115695032	G	C	C	0	80	28	26	0.515265	yes
2	115696367	G	A	A	0	56	43	27	0.570745	yes
2	121273717	T	C	T	108	0	44	53	0.74813	yes
2	121273845	C	A	C	60	0	36	42	0.503644	yes
2	121274119	T	C	T	69	0	29	53	0.696793	yes
2	123560258	C	A	C	117	0	30	81	0.878765	yes
2	125177937	C	T	C	97	0	37	59	0.826497	yes
2	128674673	C	G	C	86	0	26	31	0.629555	yes
2	128812987	A	G	G	0	50	31	17	0.504603	yes
2	128831845	C	T	T	0	62	33	16	0.63762	yes
2	129939518	T	G	T	195	0	77	165	0.93579	yes
2	129939565	T	C	T	79	0	27	79	0.761134	yes
2	133202701	T	G	T	52	0	10	20	0.51922	yes
2	133202713	A	G	A	53	0	9	24	0.547362	yes
2	133202715	A	T	A	51	0	9	24	0.524022	yes
2	133780458	C	T	C	49	0	23	52	0.502125	yes
2	133780510	C	G	C	54	0	28	61	0.561517	yes
2	134470625	C	A	A	0	78	42	27	0.734855	yes
2	134470916	C	G	G	0	61	36	15	0.63206	yes
2	138612325	C	T	C	113	0	43	49	0.696603	yes
2	139498683	C	T	C	82	0	27	37	0.711273	yes
2	142057474	C	A	A	0	174	93	55	0.928186	yes
2	142057485	G	C	C	0	187	99	60	0.932921	yes
2	142058202	G	T	T	0	157	112	38	0.920042	yes
2	142058208	C	G	G	0	150	107	37	0.915428	yes
2	143684285	A	C	C	0	62	56	23	0.642116	yes
2	144706118	C	T	T	0	83	32	14	0.777919	yes
2	144706151	A	C	C	0	87	42	15	0.798332	yes
2	144706217	T	C	C	0	89	92	16	0.806398	yes
2	144706221	A	G	G	0	98	96	18	0.836569	yes
2	144706263	C	T	T	0	56	85	17	0.583409	yes
2	145263304	T	G	T	56	0	22	30	0.518584	yes
2	145263829	T	C	T	52	0	8	22	0.535177	yes
2	145263881	T	G	T	69	0	17	26	0.646324	yes
2	145266098	T	C	T	72	0	24	44	0.715257	yes
2	145269145	A	G	A	65	0	14	37	0.667532	yes
2	145269187	A	G	A	58	0	10	26	0.601471	yes
2	145269657	T	C	T	51	0	10	29	0.526129	yes
2	145269669	A	G	A	55	0	12	32	0.571878	yes
2	145269918	T	A	T	69	0	24	69	0.698868	yes
2	146652127	C	T	T	0	85	40	29	0.733093	yes
2	147669703	T	C	C	0	130	83	34	0.897004	yes
2	147943618	G	A	A	0	54	66	19	0.56161	yes
2	149145896	G	C	G	73	0	19	43	0.725446	yes
2	149145921	G	C	G	75	0	19	49	0.738491	yes
2	149145942	G	C	G	93	0	21	70	0.820854	yes
2	149146005	T	C	T	92	0	18	80	0.817408	yes
2	149146043	G	A	G	123	0	23	129	0.887982	yes
2	149146092	A	T	T	0	100	106	19	0.842211	yes
2	149146104	G	C	G	89	0	14	102	0.806398	yes
2	149146150	A	T	A	57	0	12	74	0.593889	yes
2	151339683	C	T	C	53	0	6	43	0.550291	yes
2	151339724	A	G	A	55	0	9	47	0.572649	yes
2	152241169	C	A	A	0	93	42	20	0.819034	yes
2	152241245	A	C	C	0	61	33	15	0.630203	yes
2	152806626	G	A	G	122	0	47	63	0.848355	yes
2	152870994	A	G	G	0	63	31	15	0.645315	yes
2	152871046	G	T	T	0	59	32	18	0.601028	yes
2	153549859	A	G	G	0	157	145	60	0.920042	yes
2	153549899	G	C	C	0	117	105	43	0.878766	yes
2	153720232	C	T	T	0	87	51	25	0.797579	yes
2	153720233	T	C	C	0	88	51	25	0.801607	yes
2	153720443	C	A	A	0	93	56	23	0.820791	yes
2	153720491	T	C	T	126	0	36	71	0.891852	yes
2	153721625	C	T	T	0	59	29	17	0.592843	yes
2	153721628	T	C	C	0	59	29	17	0.592843	yes
2	153721632	C	G	C	59	0	17	29	0.592843	yes
2	153721640	C	T	T	0	59	29	17	0.592843	yes
2	153722831	T	C	T	85	0	31	48	0.773591	yes
2	153723182	C	T	C	145	0	42	55	0.851118	yes
2	153723277	T	C	C	0	93	50	34	0.796632	yes
2	153723354	G	C	C	0	88	45	21	0.801448	yes
2	153723925	G	A	A	0	94	41	31	0.748453	yes
2	153723969	A	G	A	118	0	38	53	0.843948	yes
2	153724123	C	T	T	0	118	56	25	0.880222	yes
2	153724168	C	T	T	0	111	49	28	0.862381	yes
2	153724369	G	T	T	0	146	63	50	0.842965	yes
2	153724405	C	T	C	145	0	49	64	0.86274	yes
2	153724450	G	A	G	132	0	43	76	0.898604	yes
2	153724492	T	C	T	110	0	42	58	0.83292	yes
2	153724570	G	A	A	0	109	71	53	0.834032	yes
2	153725032	G	T	T	0	76	39	16	0.743824	yes
2	153725068	G	A	A	0	84	61	15	0.785565	yes
2	153725125	A	G	G	0	72	79	12	0.719662	yes
2	153725128	T	C	C	0	69	78	12	0.698868	yes
2	153725155	A	C	C	0	61	63	12	0.633051	yes
2	153725774	C	T	C	208	0	72	96	0.921525	yes
2	153725783	A	G	A	212	0	71	101	0.934037	yes
2	153725855	G	C	G	174	0	55	55	0.562486	yes
2	153725905	G	A	G	181	0	48	61	0.862615	yes
2	153726080	C	T	C	99	0	18	39	0.837412	yes
2	153775054	T	C	T	76	0	36	42	0.60121	yes
2	153775152	C	T	C	103	0	41	63	0.841225	yes
2	153775156	T	A	T	100	0	41	63	0.83346	yes
2	153775158	A	G	G	0	105	62	41	0.843795	yes
2	153777116	G	A	A	0	72	41	25	0.705655	yes
2	153777392	C	T	C	157	0	45	62	0.888733	yes
2	153777683	A	G	G	0	142	71	55	0.86311	yes
2	153777821	G	A	A	0	107	72	45	0.856071	yes
2	153783805	T	A	A	0	60	37	24	0.599433	yes
2	154137044	G	C	G	125	0	29	56	0.889631	yes
2	154137110	A	T	A	223	0	57	90	0.94003	yes
2	154137184	A	G	A	226	0	61	95	0.940554	yes
2	154137311	T	C	T	223	0	64	72	0.779893	yes
2	154137422	C	T	C	212	0	65	73	0.777587	yes
2	154137516	C	T	C	196	0	67	69	0.633804	yes
2	154497086	T	C	T	76	0	17	36	0.741409	yes
2	154497586	T	C	T	205	0	87	156	0.938284	yes
2	154497836	G	A	G	86	0	34	58	0.790861	yes
2	154580672	C	T	C	68	0	20	54	0.691472	yes
2	154580696	C	T	C	68	0	20	54	0.691472	yes
2	154580714	G	T	G	68	0	20	55	0.691478	yes
2	154581483	T	C	T	96	0	32	61	0.829811	yes
2	154581534	T	C	T	99	0	32	61	0.838664	yes
2	154581857	A	G	A	75	0	27	38	0.688298	yes
2	154587402	G	C	G	102	0	35	58	0.842467	yes
2	154597431	A	G	A	93	0	33	52	0.809157	yes
2	154602169	C	G	C	125	0	35	70	0.890551	yes
2	154602240	G	A	G	123	0	43	54	0.803618	yes
2	154602241	G	A	G	120	0	43	54	0.79962	yes
2	155236212	A	G	G	0	86	38	24	0.770087	yes
2	155236249	C	G	G	0	117	53	32	0.871523	yes
2	155236294	A	G	G	0	141	67	40	0.905561	yes
2	155712449	G	C	C	0	94	28	24	0.626047	yes
2	155716344	G	A	A	0	91	36	35	0.512268	yes
2	155717501	T	C	C	0	128	46	29	0.877741	yes
2	155718531	A	G	G	0	135	67	52	0.851352	yes
2	155718610	T	G	G	0	107	56	46	0.760079	yes
2	155722017	A	G	G	0	78	38	31	0.637223	yes
2	155723637	A	T	T	0	146	56	46	0.806901	yes
2	155723849	T	C	C	0	149	55	46	0.791804	yes
2	156518204	G	T	T	0	81	59	21	0.771372	yes
2	157355689	T	C	T	54	0	9	64	0.56161	yes
2	157355752	T	G	T	73	0	17	67	0.726167	yes
2	157360579	T	A	T	56	0	24	63	0.583403	yes
2	157574366	C	T	C	149	0	47	135	0.914705	yes
2	157574381	C	T	C	149	0	47	135	0.914705	yes
2	157593251	T	C	T	113	0	37	100	0.871708	yes
2	157593269	A	G	A	98	0	34	87	0.836569	yes
2	157667699	G	A	G	89	0	16	77	0.806398	yes
2	157667740	T	C	T	73	0	14	61	0.726167	yes
2	157669362	T	C	T	67	0	21	26	0.549694	yes
2	157669501	G	C	G	88	0	18	30	0.773053	yes
2	157844159	C	T	C	82	0	23	43	0.771898	yes
2	157844215	T	G	T	176	0	59	67	0.773239	yes
2	157870485	C	T	C	54	0	20	35	0.551239	yes
2	157871198	G	C	G	57	0	13	89	0.593889	yes
2	157871682	G	C	G	88	0	27	89	0.802492	yes
2	157872258	G	C	G	50	0	8	34	0.514671	yes
2	157872286	G	A	G	68	0	13	34	0.690727	yes
2	157932045	T	C	T	91	0	26	38	0.770674	yes
2	158242468	A	G	G	0	195	83	66	0.887557	yes
2	159041061	G	T	T	0	55	55	24	0.572544	yes
2	159041123	G	C	C	0	78	74	29	0.75576	yes
2	159041709	G	C	C	0	59	50	21	0.613875	yes
2	159042208	T	G	G	0	109	83	43	0.863705	yes
2	159042235	G	T	T	0	105	73	41	0.854178	yes
2	159042256	G	A	A	0	88	55	37	0.785328	yes
2	159085449	C	T	T	0	168	219	49	0.925965	yes
2	161422609	A	G	A	51	0	23	44	0.524627	yes
2	172471224	G	A	A	0	50	30	16	0.505402	yes
2	172899937	G	A	G	58	0	20	43	0.603128	yes
2	173893903	T	C	T	61	0	22	33	0.596792	yes
2	174284242	T	C	T	58	0	3	11	0.587414	yes
2	177754248	G	A	A	0	60	23	14	0.583133	yes
2	177754295	C	A	A	0	60	19	14	0.515634	yes
2	183304017	G	T	G	77	0	23	38	0.7334	yes
2	183304018	G	A	G	77	0	24	38	0.727348	yes
aThe positions of SNP according to B73 RefGen_v3 reference genome.
