## Supplemental Table S1-S7 and Dataset S1 for "Natural variations in the P-type ATPase heavy metal transporter ZmCd1 controlling cadmium accumulation in maize grains": Table S3. SNP-based KASP markers used for fine mapping ZmCd1.xlsx

### Sheet: Table S3
Table S3. SNP-based KASP markers used for fine mapping ZmCd1.
Marker Name	Other Name	SNPs in			Location ina			KASP primersb			Template
		Jing724	B73	Mo17	B73 RefGen_v3	B73 RefGen_v4	Mo17	AlleleFAM	AlleleHEX	Common
KASP-1		G	G	C	chr2:142057485	chr2:146206293	chr2:147371663	ATTCTTCCTCTACAACTGAGGCAG	CTTCCTCTACAACTGAGGCAC	GCTGCTAGTCGTCGTCGCTTGTT	AAACCCCCCTCCGATCCTTTGCCTACCAACATCCACACACTTGCATGCAAGATAGGCAGCAGCCACTTGTAGAGAGATTCTTCCTCTACAACTGAGGCA[G/C]CAGGGCACCGTGCAAGCAACAAGCGACGACGACTAGCAGCTGAGGCAGAGCACACCAAACGGCCCGGGATGTCAACCAGAGCGCGCGGCGGCGGGAGGCA
KASP-2		A	T	T	chr2:145269918	chr2:149189140	chr2:150319231	CCACCCGCCAAAGTGGTAACA	CCACCCGCCAAAGTGGTAACT	GCTTTTGTCTTTTGGACACTAGTGATGTT	GCCAGTCACAAAGGTTAAGGCACAACGAGTTGGAAATGTGGAAGCTACAACCCAGCCAGTTCTAAATGTGAAAGCCCAGCCACCCGCCAAAGTGGTAAC[A/T]CAGAACATCACTAGTGTCCAAAAGACAAAAGCTAAAAAGTCAAAGTCCGAAAAACCAACGAAGGCTAAAAAAGTTCAAGCGATCACATATTTCGGTCTCA
KASP-3		G	G	A	chr2:149143919	chr2:153091868	chr2:153390323	GGTACCTGAATTCTGGACG	AGCTGGTACCTGAATTCTGGACA	GCTCTTCTTTAGTAATGTACCTGTGAGAT	AGAGAAGAGCACCTTTACACAGCATTCCAGTATTTCGACAAGGACAACAGCGGGTAAGTTGAACGTTAAAATGATACAGCTGGTACCTGAATTCTGGAC[G/A]ACACATATCATAACAGGACACATATATAATTCGTTTATCTCACAGGTACATTACTAAAGAAGAGCTTGAGCACGCCTTGAAGGAGCAAGGGTTGTATGAC
KASP-4		C	T	T	chr2:153720491	chr2:157726370	chr2:158021258	ACCTTCTCCTTGTCCTGAGCAG	CACCTTCTCCTTGTCCTGAGCAA	CAGGACTTGCACAACAAGGCCCTT	CTCCTACTCTATATGCTTCCCCGGAAGCGGGGGGTCGACGMCGGCGAGGACCAGGACTTGCACAACAAGGCCCTTCGCGCCGCCGCAG[C/T]TGCTCAGGACAAGGAGAAGGTGGTTGCGGAGATGGGCGGCAGGGCGCCAGAGATCGATGAGGACCTCCACAGCCGCCAGCTCGCCGTCTACGGGCGCGAG
KASP-5		G	G	A	chr2:155716344	chr2:159750008	chr2:159944226	ATGCATCCAGTGCTGACAGCG	GATGCATCCAGTGCTGACAGCA	GTTCTATGTTCAGCAGTTGGTAATGGATT	CTTATATTGTATAACATGCTACAATTTAATCCAAAACTCAGTATGGAAACAATGGATGGTATATCCAAGTCAATTTCTGATGCATCCAGTGCTGACAGC[G/A]AGGAAAATCCATTACCAACTGCTGAACATAGAACTGAAATTATTGATTCAGCAGATGATGCAAGTGCAAATGTTTTTAAAAAGATTTTAGGGAAATCTAC
KASP-6		C	T	T	chr2:157871894	chr2:161886410	chr2:162148810	ACACAGGCACGCCTATTGAACG	CACACAGGCACGCCTATTGAACA	CCAGACATGATGCCAAGGTYCAGTA	TCGACCCGGCCGTCCCTTCCCCTCTCGACTACTACCCCCTGCCGAAGAAAGGCGAGAGGTTCCCGGTCTCCGACCCAGACATGATGCCAAGGTYCAGTA[C/T]GTTCAATAGGCGTGCCTGTGTGTCTTCCTCCATTCTGCAACTTCAAATTCGGTCTCTT
KASP-7	Affx-108149862	C	C	T	chr2:158902076	chr2:162899130	chr2:163147704	GGCTCCTGAAGGTGTCGCC	AAGGCTCCTGAAGGTGTCGCT	CGAGGCCCTCCTAGTCCCATA	GACTGTGGCGAAACGTATGAGAAGAGTGGGTGTACCGAAACAAAGGCTGGGGAATGTCGGCGCGCCACCAAGAGGAGGCGAAGGCTCCTGAAGGTGTCGC[C/T]GTATGGGACTAGGAGGGCCTCGCTTCACGGGTTTCGCTCCGCGAGGTGCTTCGGATATCGCCCTTGCATCCTCAAGAACGGTAGAGGGCACGATCGGAAG
KASP-8	Affx-108028830	G	G	A	chr2:159325016	chr2:163321781	chr2:163614710	ACCAGTGGTGAGGTTAGGAACG	GACCAGTGGTGAGGTTAGGAACA	CAGGAGGCCCTTGACCGGATAA	GGGCTTCGCCCGGGTTGGGTGYGACCAGGACCAGTGGTGAGGTTAGGAAC[G/A]CCTTTATCCGGTCAAGGGCCTCCTGGGCTTCCGTGGTCCAAGAAAATTGG
KASP-9		C	C	T	chr2:161431487	chr2:165407691	chr2:166044206	GCGGAGGCGTGGTGTACAAG	AGCGGAGGCGTGGTGTACAAA	GAGTACACCGCGAAGTAGGCCAA	CATGACCCTCTCGCGGCGCCGGGACACGGGCGTCTGGTCGATGCCCCAGGCCAACATCCCCGAGTACACCGCGAAGTAGGCCAACGCGTGCCCGCCYAG[C/T]TTGTACACCACGCCTCCGCTRGCCCCGCCCTGRTCCAGGTTCTGCGCGGACAGGAACCAAGACGGCAGCATCTCCTGGATCAGGGACTGGACGAGAGCCG
KASP-10	Affx-108194032	A	A	G	chr2:158942717	chr2:162939978	chr2:163200145	AGATCGAAGTTTCTCTACGGATACTA	GATCGAAGTTTCTCTACGGATACTG	CCATATCCAGGTGCAAGAGAAGAGTA	TGGGGTATCCAAGCGCCACAGATCTGATCAAGATGTTGATTATGATCCTATAAATTCTGAGGCACAATCCTCTGTAGATCGAAGTTTCTCTACGGATACT[A/G]AGGATACTCTTCTCTTGCACCTGGATATGGAGATTGATATCACTAGGTGGACCTTTCCCAAACAGAGATTCTCGGCTATTGAGTATGCATCTAGAAGGAC
KASP-11	Affx-108027525	A	A	G	chr2:158983371	chr2:162980628	chr2:163240828	AATCTAAAATCCGAAGCGCTTAATCCA	CTAAAATCCGAAGCGCTTAATCCG	CCGGTAATAATAATCTCAATYCACTCACTT	GGGTCCCGCGACGACGCGTTTGACCCTACGGTGGCGCCATGGCCGCCCAGCACCCAACCTTCTCCCAGATACCCAATCTAAAATCCGAAGCGCTTAATCC[A/G]AATTGAAGTCAAAGTGAGTGRATTGAGATTATTATTACCGGAGATGGAGGTCATCACTACAAGAGCTACAGTGATTTTCGACGGCCAGAAGCCGTCGAAA
KASP-12	Affx-108094145	T	T	A	chr2:159015366	chr2:163012616	chr2:163272709	CGGGCGAAATTTTATATCCGCCAAA	CGGGCGAAATTTTATATCCGCCAAT	GGTAAGGATACARGCAACACTTCTCAT	GGCACGGGTATCCGCGGGTTTCGTACCCGATGGGCAAGGATACAGGTAAGAAATCTCACACACGGGTAAGGATACARGCAACACTTCTCATCCGCGGGTA[T/A]TTGGCGGATATAAAATTTCGCCCGCGGGTATTACCCGTTACCCGCTTAATTTACTAGCCCATCAAAATATCCCCATGCCACCGCCCCACAGGCCA
KASP-13		T	T	G	chr2:159042208	chr2:163039458	chr2:163292487	CCTTCCGTTTATCGCTCCGGAT	CTTCCGTTTATCGCTCCGGAG	CGTATCTACCCTGGAGAGGGCAT	ATGATCCTTGTGTTCCCAATGAAGATTTGCCTTCCGTTTATCGCTCCGGA[T/G]ATGCCCTCTCCAGGGTAGATACGGAAKTCAGTGACGCTTGTCGGCTC
KASP-14		T	T	C	chr2:159086984	chr2:163081517	chr2:163339765	GCCCTTGATCTTGAAGTCGCACA	CCCTTGATCTTGAAGTCGCACG	GATGGACATCTTCCTGGCCTCCAA	GCTGAAGACGGAGATGGACATCTTCCTGGCCTCCAACACCGCGCAGCAGG[T/C]GTGCGACTTCAAGATCAAGGGCAGCTACTTCGAGAGGTCGTGCGCCTTCT
KASP-15		A	A	G	chr2:159246974	chr2:163243740	chr2:163560918	ACTCCATACCCACCTTCTCCA	ACTCCATACCCACCTTCTCCG	ACGAATCGGTTTTCTAAGGAGAATGTCAT	GTACCATTTATGAGGCGGCCACGGTAAACTACTCCATACCCACCTTCTCC[A/G]ATGACATTCTCCTTAGAAAACCGATTCGTCGCATGCTCCAAATCCCTCAA
KASP-16		C	C	T	chr2:159306432	chr2:163303196	chr2:163596141	ACCCGCTTCTGTCGCCCG	GACCCGCTTCTGTCGCCCA	ATGGAGGTGGTGACGRCATTCTTATAA	GCCATGGAGGTGGTGACGRCATTCTTATAAGGGGATCGCGAACGGTGGGA[C/T]GGGCGACAGAAGCGGGTCGTGGGGTGGCGCGGGCGGTGGCGGTTACAATG
aThe chromosomal location of SNP markers in different maize reference genomes was retrieved from MaizeGDB database (https://www.maizegdb.org/, last modified in Dec. 2018). bThe KASP primers were designed and synthesized by LGC Biosearch Technologies (UK).
