## Supplemental Table S1-S7 and Dataset S1 for "Natural variations in the P-type ATPase heavy metal transporter ZmCd1 controlling cadmium accumulation in maize grains": Table S4. List of the PCR primers used in this study.xlsx

### Sheet: Table S4
Table S4. List of the PCR primers used in this study.
Primer Name	Sequence (5'->3')	Position in ZmCd1 gene	Usage
1F	TGGCAAGCTCAACACTGGTA	promoter	M1 marker for promoter variation
2F	TCCGCGACATGGATTTGGAA	promoter
1R	GGCCAGAATCAAGGACTGCA	exon 1
3F	GGGAGAAGACGTACCTGGAC	exon 1	M2 marker for intron 1 variation
2R	GCCTTGTTGAGAGCCTTCAC	exon 2
3R	GTTCCTAGCCATCATTGCGG	intron 1 of ZmCd1Mo17
4F	GACGTTCTGGAGTCGCTGG	exon 4	M3 marker for intron 4 variation
4R	GGTCCTACAGTCGTCCGAGA	exon5
5R	ACGTCAAGCAGATAAGGGCC	intron 4 of ZmCd1Ky21
5F	TCGACATACCGGCACCATC	exon 5	M4 marker for exon 5 variation
6R	GCTTGTCCTTGCATTCTCGC	exon 5
7F	GCAGTCCTTGATTCTGGCCA	exon 1	DNA and cDNA amplication of ZmCd1, full length cDNA
7R	AGCTTTTGGTCTTGTTGCATGA	exon 5
8F	GATGGGCAGTGTCGAGGAG	exon 1	DNA and cDNA amplication of ZmCd1, partially
8R	TTCCAACCTTGTCCCCAACC	exon 4
q119F	AGTGGCAAGTGGGAGAAGAC	exon 1	qRT-PCR primers for ZmCd1
q295R	GATGTGGGACTGGGAGACG	exon 1
HMA61F	GGCAAGTGGGAGAAGACGTA	-	DNA and cDNA amplication of ZmHMA4 (GRMZM2G455491)
HMA2564R	ACAATGCACACCTCGTCCTC	-
q1499F	CAAGGTCCTCGTGTCGTCAA	-	qRT-PCR primers for ZmHMA4 (GRMZM2G455491)
q1613R	GAGAGCGAAAACTTGCCCAC	-
actinF2	CTGTCTTCCCCAGCATTGTG	-	RT-PCR primers for Actin1 gene (GRMZM2G126010), CK
actinR2	ACACCATCACCGGAATCCAT	-
ACTqF3	CCCCAAGGCCAACAGAGAGA	-	qRT-PCR primers for Actin1 gene (GRMZM2G126010), CK
ACTqR3	GCTCACACCATCACCGGAAT	-
5-ROP	GCTGATGGCGATGAATGAACACTG	-	5' RACE Outer Primer supplied in FirstChoiceTM RLM-RACE Kit (Thermo Fisher Scientific, USA)
5-RIP	CGCGGATCCGAACACTGCGTTTGCTGGCTTTGATG	-	5' RACE Inner Primer supplied in FirstChoiceTM RLM-RACE Kit (Thermo Fisher Scientific, USA)
1R = 5-193R	GGCCAGAATCAAGGACTGCA	exon 1	5'-RACE nest PCR outer primer for ZmCd1
5-155R	GCGGAGGGRAAGTCAACAGG	exon 1	5'-RACE nest PCR inner primer for ZmCd1
3-ROP	GCGAGCACAGAATTAATACGACT	-	3' RACE Outer Primer supplied in FirstChoiceTM RLM-RACE Kit (Thermo Fisher Scientific, USA)
3-RIP	CGCGGATCCGAATTAATACGACTCACTATAGG	-	3' RACE Inner Primer supplied in FirstChoiceTM RLM-RACE Kit (Thermo Fisher Scientific, USA)
3-1160F	ACTACTGTGAACTCTGCGCC	exon 5	3'-RACE nest PCR outer primer for ZmCd1
3-1292R	AGGTGTTGTTCTTGGGGCAA	exon 5	3'-RACE nest PCR inner primer for ZmCd1
3-977F	CATGCGCCAAGTACTACACC	exon 4	3'-RACE nest PCR outer primer for ZmCd1Ky21
3-1219F	CTGGGCGAGATCAGGGTC	exon 4	3'-RACE nest PCR inner primer for ZmCd1Ky21
7F	GCAGTCCTTGATTCTGGCCA	exon 1	Identification of EMS mutant site (EMS4-038f45/zmcd1-1 and EMS4-038f39 / zmcd1-2)
8R	TTCCAACCTTGTCCCCAACC	exon 4
X-157F	AGCAGATCTATCGATTCTAGAATGGTGAAGATCGAAGTTGGAAGTGTG	-	Construction of pM999-35S-AtTIP2;3-mCherry vector using XbaI site
X-907R	CCTCGCCCTTGCTCACCATCTCTCGGATCTCACGGGTTTCTACC	-
X-472F	AGCAGATCTATCGATTCTAGATGGGCAGTGTCGAGGAG	exon 1	Construction of pM999-35S-ZmCd1-eGFP vector using XbaI site
X-2714R	TCCTTTGCCCATGGCTCTAGAATCCTGCGCTTGACACTTGAGA	exon 5
