## Supplemental Table S1-S7 and Dataset S1 for "Natural variations in the P-type ATPase heavy metal transporter ZmCd1 controlling cadmium accumulation in maize grains": Table S5. List of plant HMA-encoding genes used for constructing a phylogenetic tree.xlsx

### Sheet: Table S5
Table S5. List of plant HMA-encoding genes used for constructing a phylogenetic tree.
Species	Gene Namea	Gene Modelb	CDS (bp)	Amino Acid (aa)	Reference
Arabidopsis thaliana	AtHMA1	AT4G37270	2460	819	Baxter et al., 2003
	AtHMA2	AT4G30110	2856	951	Baxter et al., 2003
	AtHMA3	AT4G30120	1629	542	Baxter et al., 2003
	AtHMA4	AT2G19110	3519	1172	Baxter et al., 2003
	AtHMA5	AT1G63440	2988	995	Baxter et al., 2003
	AtHMA6	AT4G33520	2850	949	Baxter et al., 2003
	AtHMA7	AT5G44790	3006	1001	Baxter et al., 2003
	AtHMA8	AT5G21930	2652	883	Baxter et al., 2003
Oryza sativa Japonica (rice)	OsHMA1	LOC_Os06g47550	2469	822	Baxter et al., 2003; E et al., 2018
	OsHMA2	LOC_Os06g48720	3204	1067	Baxter et al., 2003; E et al., 2018
	OsHMA3	LOC_Os07g12900	3015	1004	Baxter et al., 2003; E et al., 2018
	OsHMA4	LOC_Os02g10290	2937	978	Baxter et al., 2003; E et al., 2018
	OsHMA5	LOC_Os04g46940	3009	1002	Baxter et al., 2003; E et al., 2018
	OsHMA6	LOC_Os02g07630	3039	1012	Baxter et al., 2003; E et al., 2018
	OsHMA7	LOC_Os08g37950	2880	959	Baxter et al., 2003; E et al., 2018
	OsHMA8	LOC_Os03g08070	2658	885	Baxter et al., 2003; E et al., 2018
	OsHMA9	LOC_Os06g45500	3012	1003	Baxter et al., 2003; E et al., 2018
Sorghum bicolor (sorghum)	SbHMA1	Sobic.010G240500	2487	828	E et al., 2018
	SbHMA2	Sobic.010G250900	3210	1069	E et al., 2018
	SbHMA3a	Sobic.002G083000	2688	895	E et al., 2018
	SbHMA3b	Sobic.002G083100	2802	933	E et al., 2018
	SbHMA4	Sobic.004G079900	2925	974	E et al., 2018
	SbHMA5a	Sobic.006G173700	3009	1002	E et al., 2018
	SbHMA5b	Sobic.006G173800	3249	1082	E et al., 2018
	SbHMA6	Sobic.004G057400	2994	997	E et al., 2018
	SbHMA7	Sobic.007G225000	2364	787	E et al., 2018
	SbHMA8	Sobic.001G484400	2703	900	E et al., 2018
	SbHMA9	Sobic.010G220600	3024	1007	E et al., 2018
Zea mays L. (maize)	ZmHMA1	GRMZM2G067853 (B73 v3) Zm00001d014569 (B73 v4)	2472	823	E et al., 2018; Cao et al., 2019
	ZmHMA2	GRMZM2G099191 Zm00001d014669	3300	1099	E et al., 2018; Cao et al., 2019
	ZmHMA3 (ZmHMA3a)	GRMZM2G175576 Zm00001d005190	2697	898	E et al., 2018; Cao et al., 2019
	ZmHMA4 (ZmHMA3b)	GRMZM2G455491 Zm00001d005189	2784	927	E et al., 2018; Cao et al., 2019
	ZmHMA5 (ZmHMA5b)	GRMZM2G144083 Zm00001d002705	3006	1001	E et al., 2018; Cao et al., 2019
	ZmHMA6 (ZmHMA7)	GRMZM2G315931 Zm00001d052801	2787	928	E et al., 2018; Cao et al., 2019
	ZmHMA7 (ZmHMA4)	GRMZM2G029951 Zm00001d015829	2943	980	E et al., 2018; Cao et al., 2019
	ZmHMA8	GRMZM5G855347 Zm00001d027884	2709	902	E et al., 2018; Cao et al., 2019
	ZmHMA9	GRMZM2G404702;GRMZM2G151406 Zm00001d046953	3072	1023	E et al., 2018; Cao et al., 2019
	ZmHMA10 (ZmHMA5a)	GRMZM2G143512 Zm00001d002708	3000	999	E et al., 2018; Cao et al., 2019
	ZmHMA11 (ZmHMA6)	GRMZM2G010152 Zm00001d053783	2997	998	E et al., 2018; Cao et al., 2019
	ZmHMA13 (ZmHMA10)	AC205008.4_FG002 Zm00001d019226	2652	883	E et al., 2018; Cao et al., 2019
Brassica rapa	BrHMA3	Bra024103	2295	764	Zhang et al., 2019
Hordeum vulgare L	HvHMA3-B	LC523825 (NCBI GenBank)	2514	837	Lei et al., 2020
Triticum turgidum L. ssp. Durum	TdHMA3-B1a	KF683293 (NCBI GenBank)	2490	829	Maccaferri et al., 2019
aGene names of plant HMA genes designated in the corresponding references. Different names of each ZmHMA gene were assigned in different references, and the names in parenthesis were given by E et al.(2018) bGene models assigned in EnsemblPlants database (http://plants.ensembl.org/index.html) and Gramene database (http://gramene.org/).For maize HMA genes, there were two or three gene models for o…
