## Supplemental Table S1-S7 and Dataset S1 for "Natural variations in the P-type ATPase heavy metal transporter ZmCd1 controlling cadmium accumulation in maize grains": Table S6. Information regarding the PCR-based markers in maize inbred lines with sequenced genomes.xlsx

### Sheet: Table S6
Table S6. Information regarding the PCR-based markers in maize inbred lines with sequenced genomes.
Inbred Line	Pedigree	M1 for Variation in Promoter		M2 for Variation in Intron 1		M3 for Variation in Intron 4		M4 for Variation in Exon5	Haplotype	Source of Genome Sequence
		1F/1R (bp)	2F/1R (bp)	3F/2R (bp)	3F/3R (bp)	4F/4R (bp)	4F/5R (bp)	5F/6R (bp)
B73	Iowa Stiff Stalk Synthetic C5	776	-	305	-	529	-	188	Hap_1	MaizeGDB (https://www.maizegdb.org/)
CML247	Pool 24	768	-	305	-	519	-	194	Hap_1	MaizeGDB (https://www.maizegdb.org/)
CML52	Sta.Rosa 8079-22-2-2-##	768	-	305	-	519	-	194	Hap_1	MaizeGDB (https://www.maizegdb.org/)
HP301	Supergold	768	-	301	-	519	-	185	Hap_1	MaizeGDB (https://www.maizegdb.org/)
Huangaosi	TangSiPingTou	768	-	305	-	529	-	188	Hap_1	https://bigd.big.ac.cn/bioproject/browse/PRJCA001247
Ki11	Suwan_1(S)C4-S8-18-7	768	-	305	-	529	-	188	Hap_1	MaizeGDB (https://www.maizegdb.org/)
M162W	K64r^2.B1338T	768	-	305	-	529	-	188	Hap_1	MaizeGDB (https://www.maizegdb.org/)
NC350	(Pioneer_X105A×H5)×H101	768	-	305	-	519	-	194	Hap_1	MaizeGDB (https://www.maizegdb.org/)
Oh43	W8×Oh40B	768	-	305	-	529	-	188	Hap_1	MaizeGDB (https://www.maizegdb.org/)
W22	Ill.B10×W25	768	-	305	-	529	-	188	Hap_1	MaizeGDB (https://www.maizegdb.org/)
A188	4-29(Silver King)×46(N.W.Dent)4^4	776	-	305	-	529	-	188	Hap_1	MaizeGDB (https://www.maizegdb.org/)
B97	Iowa Corn Borer Synthetic No. 1 [BSCB1(R)C9]-2	768	-	305	-	519	-	188	Hap_1	MaizeGDB (https://www.maizegdb.org/)
B104	BS13(S)C5	776	-	305	-	523	-	188	Hap_1	MaizeGDB (https://www.maizegdb.org/)
CML103	Pop. 44 C4	776	-	305	-	529	-	188	Hap_1	MaizeGDB (https://www.maizegdb.org/)
CML69	P36C5F37-2-1-1-b1#b1-b1#b1-b1	776	-	305	-	519	-	188	Hap_1	MaizeGDB (https://www.maizegdb.org/)
K0326Y	Unkown	776	-	305	-	529	-	188	Hap_1	MaizeGDB (https://www.maizegdb.org/)
M37W	21A^2 Jellicorse	776	-	305	-	529	-	188	Hap_1	MaizeGDB (https://www.maizegdb.org/)
Mo18W	WF9 x Mo22^2	776	-	305	-	529	-	188	Hap_1	MaizeGDB (https://www.maizegdb.org/)
Ms71	A619×R168	776	-	305	-	529	-	188	Hap_1	MaizeGDB (https://www.maizegdb.org/)
Oh7B	(Oh07×38-11)×Oh07	776	-	305	-	529	-	188	Hap_1	MaizeGDB (https://www.maizegdb.org/)
PH207	PHG3BD2 x PHG3RZ1 (Iodent)	776	-	305	-	529	-	188	Hap_1	MaizeGDB (https://www.maizegdb.org/)
Tx303	Yellow Surecropper	776	-	305	-	529	-	188	Hap_1	MaizeGDB (https://www.maizegdb.org/)
Tzi8	TZB×TZSR	776	-	305	-	529	-	188	Hap_1	MaizeGDB (https://www.maizegdb.org/)
NC358	Rropical hybrid synthetic TROPHY	934	-	305	-	529	-	188	Hap_1	MaizeGDB (https://www.maizegdb.org/)
CML277	Ferke 8243	768	-	305	-	519	-	122	Hap_2	MaizeGDB (https://www.maizegdb.org/)
CML333	Pob590C3F373-1-1-7-M-#-5-2-B-#-B	776	-	305	-	529	-	122	Hap_2	MaizeGDB (https://www.maizegdb.org/)
Ki3	Developed from Suwan-1(S) C4 (Thailand)	776	-	305	-	529	-	122	Hap_2	MaizeGDB (https://www.maizegdb.org/)
Mo17	CI187-2×C103	-	574	7496	630	523	-	194	Hap_3	MaizeGDB (https://www.maizegdb.org/)
P39	Purdue_Bantam	-	574	7511	634	523	-	194	Hap_3	MaizeGDB (https://www.maizegdb.org/)
Il14H	White Narrow Grain Evergreen	-	574	7653	776	523	-	194	Hap_3	MaizeGDB (https://www.maizegdb.org/)
Ky21	Boone County White	-	574	305	-	13488	965	188	Hap_4	MaizeGDB (https://www.maizegdb.org/)
CML322	Recycled white lines	-	574	305	-	13488	965	188	Hap_4	MaizeGDB (https://www.maizegdb.org/)
PE0075	German Flint landrace 'Petkuser Ferdinand'	-	574	305	-	25463	965	188	Hap_4	MaizeGDB (https://www.maizegdb.org/)
SK	Landrace	-	886	305	-	537	-	122	Hap_5	MaizeGDB (https://www.maizegdb.org/)
CML228	EV88SUWAN1-SR(BC5)	-	1607	305	-	529	-	122	Hap_5	MaizeGDB (https://www.maizegdb.org/)
F7	French population 'Lacaune'	-	1607	305	-	529	-	122	Hap_5	MaizeGDB (https://www.maizegdb.org/)
EP1	Spanish population 'Lizargarate'	-	886	305	-	523	-	194	Hap_6	MaizeGDB (https://www.maizegdb.org/)
DK105	GB101×GB35/B	-	1607	305	-	519	-	185	Hap_6	MaizeGDB (https://www.maizegdb.org/)
