## Supplemental Table S1-S7 and Dataset S1 for "Natural variations in the P-type ATPase heavy metal transporter ZmCd1 controlling cadmium accumulation in maize grains": Table S7. Maize inbred lines and hybrid varieties used in this study.xlsx

### Sheet: Table S7
Table S7. Maize inbred lines and hybrid varieties used in this study.
Material	Namea	Pedigree/Parents	Grain Cd content(mg/kg)	M1	M2	M3	M4	haplotype	Provided or Bred by
Inbred line	Lx9801	H21×5237	0.017151	776	305	529	188	Hap_1	Maize Research Center, Beijing Academy of Agriculture and Forestry Sciences
	Jing2418 (京2418)	Improved Jing2416	0.01161	776	305	529	188	Hap_1	Maize Research Center, Beijing Academy of Agriculture and Forestry Sciences
	Jing2416K (京2416K)	Improved Jing2416	0.01494	776	305	529	188	Hap_1	Maize Research Center, Beijing Academy of Agriculture and Forestry Sciences
	CML52	Sta.Rosa 8079-22-2-2-##	0.03212	776	305	529	188	Hap_1	Chinese Crop Germplasm Resources Information System, Institute of Crop Science, Chinese Academy of Agricultural Sciences
	CML69	P36C5F37-2-1-1-b1#b1-b1#b1-b1	0.04481	776	305	529	188	Hap_1	Chinese Crop Germplasm Resources Information System, Institute of Crop Science, Chinese Academy of Agricultural Sciences
	B73	BSSS	0.0137267	776	305	529	188	Hap_1	Maize Research Center, Beijing Academy of Agriculture and Forestry Sciences
	Jing725 (京725)	Hybrid x1132x	0.0304	776	305	529	188	Hap_1	Maize Research Center, Beijing Academy of Agriculture and Forestry Sciences
	Jing464 (京464)	Hybrid x1132x	0.0325833	776	305	529	188	Hap_1	Maize Research Center, Beijing Academy of Agriculture and Forestry Sciences
	Jing72464 (京72464)	Hybrid x1132x	0.053	776	305	529	188	Hap_1	Maize Research Center, Beijing Academy of Agriculture and Forestry Sciences
	Oh43	W8×Oh40B	0.0481567	776	305	529	188	Hap_1	Maize Research Center, Beijing Academy of Agriculture and Forestry Sciences
	PH207	PHG3BD2×PHG3RZ1	0.0166033	776	305	529	188	Hap_1	Maize Research Center, Beijing Academy of Agriculture and Forestry Sciences
	A188	4-29(Silver King)×46(N.W.Dent)4^4	0.0575533	776	305	529	188	Hap_1	Maize Research Center, Beijing Academy of Agriculture and Forestry Sciences
	Jing92 (京92)	(Chang7-2×Jing24)×Lx9801	0.03604	776	305	529	188	Hap_1	Maize Research Center, Beijing Academy of Agriculture and Forestry Sciences
	Chang7-2 (昌7-2)	HuangZaoSi×WeiChun	0.02141	776	305	529	188	Hap_1	Maize Research Center, Beijing Academy of Agriculture and Forestry Sciences
	Jing24 (京24)	Zaoshou302×Huangyesi	0.02177	776	305	529	188	Hap_1	Maize Research Center, Beijing Academy of Agriculture and Forestry Sciences
	Jing2416 (京2416)	(Jing24×5237)×Jing24	0.01642	776	305	529	188	Hap_1	Maize Research Center, Beijing Academy of Agriculture and Forestry Sciences
	Huangzaosi (黄早四)	TangSiPingTou	0.02495	776	305	529	188	Hap_1	Maize Research Center, Beijing Academy of Agriculture and Forestry Sciences
	Jing724 (京724)	Hybrid x1132x	0.03525	776	305	529	188	Hap_1	Maize Research Center, Beijing Academy of Agriculture and Forestry Sciences
	MC01	Hybrid x1132x	0.0235	776	305	529	188	Hap_1	Maize Research Center, Beijing Academy of Agriculture and Forestry Sciences
	5237	Huangzaosi×Dan340	0.006867	776	305	529	188	Hap_1	Maize Research Center, Beijing Academy of Agriculture and Forestry Sciences
	D9H	Hybrid x1132x	0.1094	574	305	529	122	Hap_5	Maize Research Center, Beijing Academy of Agriculture and Forestry Sciences
	Jing4055 (京4055)	Hybrid x1132x	0.1433	574	305	529	122	Hap_5	Maize Research Center, Beijing Academy of Agriculture and Forestry Sciences
	YuA9241 (豫A9241)	Hybrid x1132x	0.1237	574	305	529	122	Hap_5	Maize Research Center, Beijing Academy of Agriculture and Forestry Sciences
	91227	Hybrid x1132x	0.1255	574	305	529	122	Hap_5	Maize Research Center, Beijing Academy of Agriculture and Forestry Sciences
	DH382	Hybrid x1132x	0.1355	574	305	529	122	Hap_5	Maize Research Center, Beijing Academy of Agriculture and Forestry Sciences
	Zong31 (综31)	Synthetic	0.1283	574	305	529	122	Hap_5	Maize Research Center, Beijing Academy of Agriculture and Forestry Sciences
	A632	(Mt42×B14)B14^3	0.2267	574	305	965	188	Hap_4	Maize Research Center, Beijing Academy of Agriculture and Forestry Sciences
	Dan340 (丹340)	Lv9×Wide Pod Corn	0.1261	574	305	965	188	Hap_4	Maize Research Center, Beijing Academy of Agriculture and Forestry Sciences
	Ky21	Boone Country White	0.246	574	305	965	188	Hap_4	Maize Research Center, Beijing Academy of Agriculture and Forestry Sciences
	Mo17	187-2×C103	0.5813	574	630	529	188	Hap_3	Maize Research Center, Beijing Academy of Agriculture and Forestry Sciences
	P178	American Hybrid P78599	0.7507	574	630	529	188	Hap_3	Maize Research Center, Beijing Academy of Agriculture and Forestry Sciences
	Ye478 (掖478)	U8112×Shen5003	0.4717	574	630	529	188	Hap_3	Maize Research Center, Beijing Academy of Agriculture and Forestry Sciences
	Zheng58 (郑58)	Variant plants from Ye478	0.4082	574	630	529	188	Hap_3	Maize Research Center, Beijing Academy of Agriculture and Forestry Sciences
	Qi319 (齐319)	American Hybrid P78599	0.7059	574	630	529	188	Hap_3	Maize Research Center, Beijing Academy of Agriculture and Forestry Sciences
	Yu87-1 (豫87-1)	American Hybrid 87001	0.4773	574	630	529	188	Hap_3	Maize Research Center, Beijing Academy of Agriculture and Forestry Sciences
	18-599	American Hybrid P78599	1.139	574	630	529	188	Hap_3	Maize Research Center, Beijing Academy of Agriculture and Forestry Sciences
Hybrid varieties	MC121	Jing72464×Jing2416	0.01354	776	305	529	188	Hap_1	Maize Research Center, Beijing Academy of Agriculture and Forestry Sciences
	NK718	Jing464×Jing2416	0.01173	776	305	529	188	Hap_1	Maize Research Center, Beijing Academy of Agriculture and Forestry Sciences
	Jingnongke728 (京农科728)	MC01×Jing2416	0.01104	776	305	529	188	Hap_1	Maize Research Center, Beijing Academy of Agriculture and Forestry Sciences
	MC738	Jing724×Jing2416	0.01299	776	305	529	188	Hap_1	Maize Research Center, Beijing Academy of Agriculture and Forestry Sciences
	Jingke665 (京科665)	Jing725×Jing92	0.0147	776	305	529	188	Hap_1	Maize Research Center, Beijing Academy of Agriculture and Forestry Sciences
	Jingke968 (京科968)	Jing724×Jing92	0.01307	776	305	529	188	Hap_1	Maize Research Center, Beijing Academy of Agriculture and Forestry Sciences
	Fengcainuo1 (沣彩糯1号)	LH01×SB34	0.05767	776	305	529	188	Hap_1	Institute of Crops Research, Hunan Academy of Agricultural Sciences
	Zhengdan958 (郑单958)	Zheng58×Chang7-2	0.00814	574/776	305/630	529	188	Hap_1/Hap_3	Cereal Crops Research Institute, Henan Academy of Agricultural Sciences
	MC812	B547×Jing2416	0.02199	574/776	305	529	122/188	Hap_1/Hap_5	Maize Research Center, Beijing Academy of Agriculture and Forestry Sciences
	Xianyu335 (先玉335)	PH4CV×PH6WC	0.01288	574/776	305	529	122/188	Hap_1/Hap_5	Tieling Pioneer Seed Research Co., Ltd.
	Jingnongke736 (京农科736)	Jing58-5×Jing2416	0.02175	574/776	305	529	122/188	Hap_1/Hap_5	Maize Research Center, Beijing Academy of Agriculture and Forestry Sciences
	Yuqingzhu23 (豫青贮23)	9383×115	1.676	574	630	529	188	Hap_3	Henan Dajingjiu Breed Industry Co., Ltd.
	Kangnong999 (康农999)	FL518×FL319	0.8487	574	630	529	188	Hap_3	Hubei Kangnong Seed Industry Co., Ltd.
Chinese Landraces	XiaoBaiGai (小白盖)	Unknown	Not Available	574	305	529	122	Hap_5	Chinese Crop Germplasm Resources Information System, Institute of Crop Science, Chinese Academy of Agricultural Sciences
	YangYuMi (洋玉米)	Unknown	Not Available	574	305	529	122	Hap_5	Chinese Crop Germplasm Resources Information System, Institute of Crop Science, Chinese Academy of Agricultural Sciences
	Na1110H20c4	Unknown	Not Available	574	305	529	188		Chinese Crop Germplasm Resources Information System, Institute of Crop Science, Chinese Academy of Agricultural Sciences
	GaoYouYuMi (高油玉米)	Unknown	Not Available	574	305	529	188		Chinese Crop Germplasm Resources Information System, Institute of Crop Science, Chinese Academy of Agricultural Sciences
	HuangLiZi (黄粒子)	Unknown	Not Available	574	305	529	188		Chinese Crop Germplasm Resources Information System, Institute of Crop Science, Chinese Academy of Agricultural Sciences
	BaHangBai (八行白)	Unknown	Not Available	574	305	965	188	Hap_4	Chinese Crop Germplasm Resources Information System, Institute of Crop Science, Chinese Academy of Agricultural Sciences
	BaiLuHuang (白露黄)	Unknown	Not Available	574	305	965	188	Hap_4	Chinese Crop Germplasm Resources Information System, Institute of Crop Science, Chinese Academy of Agricultural Sciences
	ErHuangYuMi (二黄玉米)	Unknown	Not Available	574	305	965	188	Hap_4	Chinese Crop Germplasm Resources Information System, Institute of Crop Science, Chinese Academy of Agricultural Sciences
	HongBangZi (红棒子)	Unknown	Not Available	574	305	965	188	Hap_4	Chinese Crop Germplasm Resources Information System, Institute of Crop Science, Chinese Academy of Agricultural Sciences
	HuangWuYeEr (黄五叶儿)	Unknown	Not Available	574	305	965	188	Hap_4	Chinese Crop Germplasm Resources Information System, Institute of Crop Science, Chinese Academy of Agricultural Sciences
	BaiNuoYuMi (白糯玉米)	Unknown	Not Available	574	630	529	188	Hap_3	Chinese Crop Germplasm Resources Information System, Institute of Crop Science, Chinese Academy of Agricultural Sciences
	DaPiGuKuai (大屁股快)	Unknown	Not Available	574	630	529	188	Hap_3	Chinese Crop Germplasm Resources Information System, Institute of Crop Science, Chinese Academy of Agricultural Sciences
	HongDuoSuiYuMi (红多穗玉米)	Unknown	Not Available	574	630	529	188	Hap_3	Chinese Crop Germplasm Resources Information System, Institute of Crop Science, Chinese Academy of Agricultural Sciences
	HuangYingZi (黄硬子)	Unknown	Not Available	574	630	529	188	Hap_3	Chinese Crop Germplasm Resources Information System, Institute of Crop Science, Chinese Academy of Agricultural Sciences
	JunLiangChengBaiMaYa (军粮城白马牙 )	Unknown	Not Available	574	630	529	188	Hap_3	Chinese Crop Germplasm Resources Information System, Institute of Crop Science, Chinese Academy of Agricultural Sciences
	GaoYouZongHeZhong (高油综合种)	Unknown	Not Available	776	305	529	122	Hap_2	Chinese Crop Germplasm Resources Information System, Institute of Crop Science, Chinese Academy of Agricultural Sciences
	HaiLiHuang (海里黄)	Unknown	Not Available	776	305	529	122	Hap_2	Chinese Crop Germplasm Resources Information System, Institute of Crop Science, Chinese Academy of Agricultural Sciences
	HuaBaoGu (花包谷)	Unknown	Not Available	776	305	529	122	Hap_2	Chinese Crop Germplasm Resources Information System, Institute of Crop Science, Chinese Academy of Agricultural Sciences
	JiXianBaiMaYa (蓟县白马牙)	Unknown	Not Available	776	305	529	122	Hap_2	Chinese Crop Germplasm Resources Information System, Institute of Crop Science, Chinese Academy of Agricultural Sciences
	JiuFengYuMi (九峰玉米)	Unknown	Not Available	776	305	529	122	Hap_2	Chinese Crop Germplasm Resources Information System, Institute of Crop Science, Chinese Academy of Agricultural Sciences
	LiuYueXian (六月鲜)	Unknown	Not Available	776	305	529	122	Hap_2	Chinese Crop Germplasm Resources Information System, Institute of Crop Science, Chinese Academy of Agricultural Sciences
	XiaoBaiCi (小白磁)	Unknown	Not Available	776	305	529	122	Hap_2	Chinese Crop Germplasm Resources Information System, Institute of Crop Science, Chinese Academy of Agricultural Sciences
	BGC1	Unknown	Not Available	776	305	529	188	Hap_1	Chinese Crop Germplasm Resources Information System, Institute of Crop Science, Chinese Academy of Agricultural Sciences
	AiYuMi (矮玉米)	Unknown	Not Available	776	305	529	188	Hap_1	Chinese Crop Germplasm Resources Information System, Institute of Crop Science, Chinese Academy of Agricultural Sciences
	BaiMaYa (白马牙)	Unknown	Not Available	776	305	529	188	Hap_1	Chinese Crop Germplasm Resources Information System, Institute of Crop Science, Chinese Academy of Agricultural Sciences
	BaiRangZiYuMi (白穰子玉米)	Unknown	Not Available	776	305	529	188	Hap_1	Chinese Crop Germplasm Resources Information System, Institute of Crop Science, Chinese Academy of Agricultural Sciences
	BaiTouShuang (白头霜)	Unknown	Not Available	776	305	529	188	Hap_1	Chinese Crop Germplasm Resources Information System, Institute of Crop Science, Chinese Academy of Agricultural Sciences
	BaiYuMi (白玉米)	Unknown	Not Available	776	305	529	188	Hap_1	Chinese Crop Germplasm Resources Information System, Institute of Crop Science, Chinese Academy of Agricultural Sciences
	BaiYuMiZiBai (白玉米籽白)	Unknown	Not Available	776	305	529	188	Hap_1	Chinese Crop Germplasm Resources Information System, Institute of Crop Science, Chinese Academy of Agricultural Sciences
	BaiRiZao (百日早)	Unknown	Not Available	776	305	529	188	Hap_1	Chinese Crop Germplasm Resources Information System, Institute of Crop Science, Chinese Academy of Agricultural Sciences
	BenDiBaiBaoGu (本地白包谷)	Unknown	Not Available	776	305	529	188	Hap_1	Chinese Crop Germplasm Resources Information System, Institute of Crop Science, Chinese Academy of Agricultural Sciences
	ChuanShaZiNuo (川沙紫糯)	Unknown	Not Available	776	305	529	188	Hap_1	Chinese Crop Germplasm Resources Information System, Institute of Crop Science, Chinese Academy of Agricultural Sciences
	DaHongGuZi (大红骨子)	Unknown	Not Available	776	305	529	188	Hap_1	Chinese Crop Germplasm Resources Information System, Institute of Crop Science, Chinese Academy of Agricultural Sciences
	DaHongPao (大红袍)	Unknown	Not Available	776	305	529	188	Hap_1	Chinese Crop Germplasm Resources Information System, Institute of Crop Science, Chinese Academy of Agricultural Sciences
	DaHuangLi (大粒黄 )	Unknown	Not Available	776	305	529	188	Hap_1	Chinese Crop Germplasm Resources Information System, Institute of Crop Science, Chinese Academy of Agricultural Sciences
	DaYuMi (大玉米)	Unknown	Not Available	776	305	529	188	Hap_1	Chinese Crop Germplasm Resources Information System, Institute of Crop Science, Chinese Academy of Agricultural Sciences
	DengLongHong (灯笼红)	Unknown	Not Available	776	305	529	188	Hap_1	Chinese Crop Germplasm Resources Information System, Institute of Crop Science, Chinese Academy of Agricultural Sciences
	DuiShengYe (对生叶)	Unknown	Not Available	776	305	529	188	Hap_1	Chinese Crop Germplasm Resources Information System, Institute of Crop Science, Chinese Academy of Agricultural Sciences
	ErFuCao (二伏糙)	Unknown	Not Available	776	305	529	188	Hap_1	Chinese Crop Germplasm Resources Information System, Institute of Crop Science, Chinese Academy of Agricultural Sciences
	ErMinZiYuMi (二民子玉米)	Unknown	Not Available	776	305	529	188	Hap_1	Chinese Crop Germplasm Resources Information System, Institute of Crop Science, Chinese Academy of Agricultural Sciences
	GuoGongZao (郭公早)	Unknown	Not Available	776	305	529	188	Hap_1	Chinese Crop Germplasm Resources Information System, Institute of Crop Science, Chinese Academy of Agricultural Sciences
	HeiHeNongJiaZhong (黑河农家种)	Unknown	Not Available	776	305	529	188	Hap_1	Chinese Crop Germplasm Resources Information System, Institute of Crop Science, Chinese Academy of Agricultural Sciences
	HongBaoGu (红苞谷)	Unknown	Not Available	776	305	529	188	Hap_1	Chinese Crop Germplasm Resources Information System, Institute of Crop Science, Chinese Academy of Agricultural Sciences
	HongGouZi (红沟子)	Unknown	Not Available	776	305	529	188	Hap_1	Chinese Crop Germplasm Resources Information System, Institute of Crop Science, Chinese Academy of Agricultural Sciences
	HongXinYuMi (红心玉米)	Unknown	Not Available	776	305	529	188	Hap_1	Chinese Crop Germplasm Resources Information System, Institute of Crop Science, Chinese Academy of Agricultural Sciences
	HuangBaTang (黄八趟)	Unknown	Not Available	776	305	529	188	Hap_1	Chinese Crop Germplasm Resources Information System, Institute of Crop Science, Chinese Academy of Agricultural Sciences
	HuangBaoGu (黄包谷)	Unknown	Not Available	776	305	529	188	Hap_1	Chinese Crop Germplasm Resources Information System, Institute of Crop Science, Chinese Academy of Agricultural Sciences
	HuangBaoSu (黄包粟)	Unknown	Not Available	776	305	529	188	Hap_1	Chinese Crop Germplasm Resources Information System, Institute of Crop Science, Chinese Academy of Agricultural Sciences
	HuangBaoMi (黄苞米)	Unknown	Not Available	776	305	529	188	Hap_1	Chinese Crop Germplasm Resources Information System, Institute of Crop Science, Chinese Academy of Agricultural Sciences
	HuangDaMaYaZi (黄大马牙子)	Unknown	Not Available	776	305	529	188	Hap_1	Chinese Crop Germplasm Resources Information System, Institute of Crop Science, Chinese Academy of Agricultural Sciences
	HuangFanSu (黄番粟)	Unknown	Not Available	776	305	529	188	Hap_1	Chinese Crop Germplasm Resources Information System, Institute of Crop Science, Chinese Academy of Agricultural Sciences
	HuangMaYa (黄马牙)	Unknown	Not Available	776	305	529	188	Hap_1	Chinese Crop Germplasm Resources Information System, Institute of Crop Science, Chinese Academy of Agricultural Sciences
	HuangNuoYuMi (黄糯玉米)	Unknown	Not Available	776	305	529	188	Hap_1	Chinese Crop Germplasm Resources Information System, Institute of Crop Science, Chinese Academy of Agricultural Sciences
	HuangNianYuMi (黄粘玉米)	Unknown	Not Available	776	305	529	188	Hap_1	Chinese Crop Germplasm Resources Information System, Institute of Crop Science, Chinese Academy of Agricultural Sciences
	JianMingBai (建明白)	Unknown	Not Available	776	305	529	188	Hap_1	Chinese Crop Germplasm Resources Information System, Institute of Crop Science, Chinese Academy of Agricultural Sciences
	JinHuangHou (金皇后)	Unknown	Not Available	776	305	529	188	Hap_1	Chinese Crop Germplasm Resources Information System, Institute of Crop Science, Chinese Academy of Agricultural Sciences
	LaoLaiBie (老来瘪)	Unknown	Not Available	776	305	529	188	Hap_1	Chinese Crop Germplasm Resources Information System, Institute of Crop Science, Chinese Academy of Agricultural Sciences
	LaoRenYa (老人牙)	Unknown	Not Available	776	305	529	188	Hap_1	Chinese Crop Germplasm Resources Information System, Institute of Crop Science, Chinese Academy of Agricultural Sciences
	MaiZiBaoGu (麦子包谷)	Unknown	Not Available	776	305	529	188	Hap_1	Chinese Crop Germplasm Resources Information System, Institute of Crop Science, Chinese Academy of Agricultural Sciences
	MaoBaoGu (毛苞谷)	Unknown	Not Available	776	305	529	188	Hap_1	Chinese Crop Germplasm Resources Information System, Institute of Crop Science, Chinese Academy of Agricultural Sciences
	MiLaHuang (蜜腊黄)	Unknown	Not Available	776	305	529	188	Hap_1	Chinese Crop Germplasm Resources Information System, Institute of Crop Science, Chinese Academy of Agricultural Sciences
	PuDaCunBaoGu (普达村包谷)	Unknown	Not Available	776	305	529	188	Hap_1	Chinese Crop Germplasm Resources Information System, Institute of Crop Science, Chinese Academy of Agricultural Sciences
	RuanYuMi (软玉米)	Unknown	Not Available	776	305	529	188	Hap_1	Chinese Crop Germplasm Resources Information System, Institute of Crop Science, Chinese Academy of Agricultural Sciences
	TaiPingAnDongMaYa 11 (太平安东马牙11号)	Unknown	Not Available	776	305	529	188	Hap_1	Chinese Crop Germplasm Resources Information System, Institute of Crop Science, Chinese Academy of Agricultural Sciences
	WuShe (无舌)	Unknown	Not Available	776	305	529	188	Hap_1	Chinese Crop Germplasm Resources Information System, Institute of Crop Science, Chinese Academy of Agricultural Sciences
	XiangYaBaiBaoGu (象牙白苞谷)	Unknown	Not Available	776	305	529	188	Hap_1	Chinese Crop Germplasm Resources Information System, Institute of Crop Science, Chinese Academy of Agricultural Sciences
	XiaoBaTang (小八趟)	Unknown	Not Available	776	305	529	188	Hap_1	Chinese Crop Germplasm Resources Information System, Institute of Crop Science, Chinese Academy of Agricultural Sciences
	XiaoBaiYuMi (小白玉米)	Unknown	Not Available	776	305	529	188	Hap_1	Chinese Crop Germplasm Resources Information System, Institute of Crop Science, Chinese Academy of Agricultural Sciences
	XiaoLiHuang (小粒黄)	Unknown	Not Available	776	305	529	188	Hap_1	Chinese Crop Germplasm Resources Information System, Institute of Crop Science, Chinese Academy of Agricultural Sciences
	XiaoRiQiYuMi (小日期玉米)	Unknown	Not Available	776	305	529	188	Hap_1	Chinese Crop Germplasm Resources Information System, Institute of Crop Science, Chinese Academy of Agricultural Sciences
	YiDaLiHeiYuMi (意大利黑玉米)	Unknown	Not Available	776	305	529	188	Hap_1	Chinese Crop Germplasm Resources Information System, Institute of Crop Science, Chinese Academy of Agricultural Sciences
	YingLaZi (英粒子)	Unknown	Not Available	776	305	529	188	Hap_1	Chinese Crop Germplasm Resources Information System, Institute of Crop Science, Chinese Academy of Agricultural Sciences
	ZaoShouHuang (早熟黄)	Unknown	Not Available	776	305	529	188	Hap_1	Chinese Crop Germplasm Resources Information System, Institute of Crop Science, Chinese Academy of Agricultural Sciences
	ZhangShiErBaiZi (张市二白子)	Unknown	Not Available	776	305	529	188	Hap_1	Chinese Crop Germplasm Resources Information System, Institute of Crop Science, Chinese Academy of Agricultural Sciences
	ChangSuiBai (长穗白)	Unknown	Not Available	776	305	529	188	Hap_1	Chinese Crop Germplasm Resources Information System, Institute of Crop Science, Chinese Academy of Agricultural Sciences
	ZhouLuZao (周鹿早)	Unknown	Not Available	776	305	529	188	Hap_1	Chinese Crop Germplasm Resources Information System, Institute of Crop Science, Chinese Academy of Agricultural Sciences
	AiQiPi (矮七匹)	Unknown	Not Available	776	305	529	122/188	Hap_1/Hap_2	Chinese Crop Germplasm Resources Information System, Institute of Crop Science, Chinese Academy of Agricultural Sciences
	BenDiHuangYuMi (本地黄玉米)	Unknown	Not Available	776	305	529	122/188	Hap_1/Hap_2	Chinese Crop Germplasm Resources Information System, Institute of Crop Science, Chinese Academy of Agricultural Sciences
	DaJinDing (大金顶)	Unknown	Not Available	574/776	305	529	122	Hap_2/Hap_5	Chinese Crop Germplasm Resources Information System, Institute of Crop Science, Chinese Academy of Agricultural Sciences
	CiBangZi (刺棒子)	Unknown	Not Available	574/776	305	529	122/188		Chinese Crop Germplasm Resources Information System, Institute of Crop Science, Chinese Academy of Agricultural Sciences
	KuaiHongTing (快红挺 )	Unknown	Not Available	574/776	305	529/965	188	Hap_1/Hap_4	Chinese Crop Germplasm Resources Information System, Institute of Crop Science, Chinese Academy of Agricultural Sciences
	QiuBaoGu (秋苞谷)	Unknown	Not Available	574/776	305/630	529	188	Hap_1/Hap_3	Chinese Crop Germplasm Resources Information System, Institute of Crop Science, Chinese Academy of Agricultural Sciences
aThe material names in parentheses were shown in Chinese.
